# Longitudinal proteomic module profiles vary across human monocyte differentiation and polarization conditions

**DOI:** 10.64898/2026.06.24.734366

**Authors:** Roberto Navarro Quiroz, Yiris Diaz-Olmos, Noelia Geribaldi-Dóldan, Cecilia Fernández-Ponce, Eloina Zarate Peñata, Katherine Escorcia Lindo, Ibeth Karina Luna-Rodríguez, Andrea Jaruffe Pinilla, Yesit Bello Lemus, Lisandro Pacheco Lugo, Leonardo Pacheco Londoño, Antonio Acosta-Hoyos, Nataly Galan Freyle, Elkin Navarro Quiroz

**Affiliations:** Center for Research in Critical Dynamics, Barranquilla, Colombia; Tecnológico de Antioquia—Institución Universitaria, Medellín, Colombia; Facultad de Ciencias Básicas y Biomédicas, Centro de Investigaciones en Ciencias de la Vida (CICV), Universidad Simón Bolívar, Barranquilla, Colombia; División de Ciencias de la Salud, Programa de Medicina, Universidad del Norte, Barranquilla, Colombia; Instituto de Investigación e Innovación Biomédica de Cádiz (INiBICA), Cádiz, Spain; Departamento de Anatomía, Facultad de Medicina, Universidad de Cádiz, Cádiz, Spain; Departamento de Biomedicina, Biotecnología y Salud Pública, Facultad de Medicina, Universidad de Cádiz, Cádiz, Spain

**Keywords:** monocytes, macrophage polarization, dendritic cells, osteoclasts, proteomics, longitudinal analysis, immunometabolism, protein modules

## Abstract

Human monocyte differentiation involves changes in multiple protein programs, but comparisons across culture conditions can conflate source variation with differentiation time. We reanalyzed public proteomic measurements arranged in four source blocks across M1-polarizing, M2-polarizing, dendritic-cell and osteoclast conditions at days 2, 4, 6, 8 and 10. The original experiment used three individual-donor preparations and one preparation pooled from 40 donors; these are not four individual donors. Eight predefined protein-module scores formed an 80-observation matrix. A multivariate model tested joint condition and condition-by-time terms beyond source block and categorical time, using 9,999 permutations that preserved complete block-specific culture trajectories. The joint condition terms accounted for an additional 31.37% of total module-score variation (pseudo-F = 4.257567; permutation p = 0.0002). The association persisted after omission of each source block, with incremental R^2^ of 0.315–0.390. Secondary day-specific tests detected differences at days 4–10, whereas day 2 did not meet the false-discovery criterion. Descriptive trajectories showed a shared increase in glycolysis/pentose-phosphate scores alongside condition-dependent mitochondrial, redox and proteostasis profiles. At day 10, M2-labelled cultures had the lowest mean mitochondrial score, whereas M1-labelled cultures had the highest three-protein resolution-associated score. All eight module tests survived multiplicity correction, and no single-module omission abolished the multivariate association. These findings describe condition-associated configurations within four heterogeneous source preparations. Equal weighting of source blocks does not estimate a mean across individual donors. The analysis does not establish pathway activity, single-cell trajectories, population-level replication or external biological validation.
