## Supplementary Data 1 for "Longitudinal proteomic module profiles vary across human monocyte differentiation and polarization conditions": ST001835_secondary_metabolic_state_separation_claim_trace.tsv

claim_id	claim_text	allowed	claim_ceiling	blocked_language	notes
ST001835-SEC-001	partial metabolic context under C1	true	C1	validation; convergence; integration; mechanism; flux; coupling; clinical; therapeutic	Execution claim.
ST001835-SEC-002	ST001835 validates PXD016245	false	blocked	validation	Prohibited.
ST001835-SEC-003	ST001835 demonstrates proteome-metabolome coupling	false	blocked	coupling; integration	Prohibited.
