## Supplementary Data 1 for "Longitudinal proteomic module profiles vary across human monocyte differentiation and polarization conditions": ST001835_secondary_metabolic_state_separation_decision.tsv

decision_level	criterion	result	decision	claim_allowed	claim_blocked	notes
primary	Energy p<=0.05 and consistency with PERMANOVA sensitivity	energy_p=0.9268; permanova_p=0.6826; mmd=BLOCKED_BY_INCOMPLETE_PRESPECIFICATION	ST001835_SECONDARY_METABOLIC_STATE_SEPARATION_NEGATIVE_C1	ST001835 does not provide sufficient evidence of metabolic module-state separation under the preregistered C1 test and should remain partial metabolic context.	validates PXD016245; confirms PXD016245; converges with PXD016245; integrates with PXD016245; proteome-metabolome coupling; metabolic flux; mechanism; C2/C3; clinical utility; therapeutic target	Report regardless of positive, negative, or ambiguous status.
