## Supplementary Data 1 for "Longitudinal proteomic module profiles vary across human monocyte differentiation and polarization conditions": ST001835_secondary_metabolic_state_separation_energy.tsv

dataset	method	statistic	permutation_p_value	n_permutations	seed	groups_included	n_per_group	modules_included	decision	claim_ceiling	notes
ST001835	Energy distance / DISCO-like k-sample	5.198794	0.9268	9999	20260616	M0; M1; M2a; M2b; M2c; M2d	M0:n=6; M1:n=6; M2a:n=6; M2b:n=5; M2c:n=6; M2d:n=6	glycolysis_ppp; mitochondrial_oxphos; lipid_foam_cell	ST001835_SECONDARY_METABOLIC_STATE_SEPARATION_NEGATIVE_C1	C1	Primary preregistered secondary within-dataset metabolic module-state separation test.
