## Supplementary Data 1 for "Longitudinal proteomic module profiles vary across human monocyte differentiation and polarization conditions": ST001835_secondary_metabolic_state_separation_group_summary.tsv

group	n	glycolysis_ppp_mean	mitochondrial_oxphos_mean	lipid_foam_cell_mean	notes
M0	6	-0.108713	0.045266	-0.182977	Descriptive group summary only.
M1	6	0.210368	0.237977	0.256105	Descriptive group summary only.
M2a	6	0.027836	0.329209	-0.097547	Descriptive group summary only.
M2b	5	-0.243017	-0.687922	-0.467779	Descriptive group summary only.
M2c	6	0.045861	-0.095049	-0.179791	Descriptive group summary only.
M2d	6	-0.017323	0.055865	-0.041236	Descriptive group summary only.
