## Supplementary Data 1 for "Longitudinal proteomic module profiles vary across human monocyte differentiation and polarization conditions": ST001835_secondary_metabolic_state_separation_mmd_pairwise.tsv

comparison	decision	MMD_statistic	raw_p_value	adjusted_p_value	bandwidth	kernel	interpretation	notes
all_pairwise	BLOCKED_BY_INCOMPLETE_PRESPECIFICATION	not_executed	not_executed	not_executed	median heuristic specified	Gaussian RBF specified	MMD pairwise sensitivity not executed because exact pairwise comparisons were not enumerated in 3K.	No post-prereg completion of pairwise comparisons.
