## Supplementary Data 1 for "Longitudinal proteomic module profiles vary across human monocyte differentiation and polarization conditions": ST001835_secondary_metabolic_state_separation_next_phase_options.tsv

option_id	option_name	allowed_now	recommended	requires_new_analysis	risk	rationale
3L-NEXT-001	incorporate_ST001835_secondary_result_into_manuscript	true	true	false	medium	Add result as C1 secondary within-dataset evidence or partial context.
3L-NEXT-002	prepare_coauthor_circulation_package	true	false	false	low	Wait until deciding incorporation.
3L-NEXT-003	run_leave_one_module_out_PXD016245	true	false	true	medium	Exploratory only if coauthors request it.
3L-NEXT-004	run_additional_ST001835_posthoc_analysis	false	false	true	high	Post hoc analysis not authorized.
3L-NEXT-005	open_PXD073582	false	false	true	medium	Not authorized.
3L-NEXT-006	elevate_claim_ceiling	false	false	false	high	C1 remains ceiling.
3L-NEXT-007	claim_cross_dataset_convergence	false	false	false	high	Blocked.
3L-NEXT-008	submit_now	false	false	false	high	Coauthor/manuscript update required.
