## Supplementary Data 1 for "Longitudinal proteomic module profiles vary across human monocyte differentiation and polarization conditions": ST001835_secondary_metabolic_state_separation_pca_summary.tsv

PC1_variance	PC2_variance	visualization_only	no_clustering	no_inferential_claim	no_arrows	no_trajectory	no_mechanism	notes
0.843101	0.086640	true	true	true	true	true	true	PCA summary only; no clustering, no inferential separation, no mechanism.
