## Supplementary Data 1 for "Longitudinal proteomic module profiles vary across human monocyte differentiation and polarization conditions": ST001835_secondary_metabolic_state_separation_permanova.tsv

dataset	method	distance_metric	pseudo_F	R2	permutation_p_value	n_permutations	seed	dispersion_warning	interpretation	claim_ceiling
ST001835	PERMANOVA	Euclidean	0.679080	0.104811	0.6826	9999	20260616	none	Secondary geometric sensitivity only.	C1
