## Supplementary Data 1 for "Longitudinal proteomic module profiles vary across human monocyte differentiation and polarization conditions": ST001835_USED_FEATURE_MAPPING_AUDIT.tsv

module	feature_id	metabolite_name	refmet_name	matched_feature	matched_by	mapping_confidence	direction_in_module	fraction_missing
lipid_foam_cell	ME423871	1-linoleoyl-GPC (18:2)	LPC 18:2/0:0	lysophosphatidylcholines	lipid_class	medium	positive	0.114286
lipid_foam_cell	ME423882	1-oleoyl-GPC (18:1)	LPC 18:1/0:0	lysophosphatidylcholines	lipid_class	medium	positive	0.085714
lipid_foam_cell	ME423884	1-palmitoleoyl-GPC* (16:1)*	LPC 16:1/0:0	lysophosphatidylcholines	lipid_class	medium	positive	0.314286
lipid_foam_cell	ME423895	1-palmitoyl-GPC (16:0)	LPC 16:0/0:0	lysophosphatidylcholines	lipid_class	medium	positive	0.0
lipid_foam_cell	ME423910	1-stearoyl-GPC (18:0)	LPC 18:0/0:0	lysophosphatidylcholines	lipid_class	medium	positive	0.114286
lipid_foam_cell	ME423924	2-methylbutyrylcarnitine (C5)	CAR 4:0;2Me	acylcarnitines	lipid_class	medium	positive	0.257143
lipid_foam_cell	ME423927	2-palmitoyl-GPC* (16:0)*	LPC 0:0/16:0	lysophosphatidylcholines	lipid_class	medium	positive	0.314286
glycolysis_ppp	ME423932	3-(4-hydroxyphenyl)lactate (HPLA)	4-Hydroxyphenyllactic acid	lactate	metabolite_name	high	positive	0.0
lipid_foam_cell	ME423942	3-hydroxydecanoylcarnitine	CAR 10:0;3OH	acylcarnitines	lipid_class	medium	positive	0.057143
lipid_foam_cell	ME423976	5-dodecenoylcarnitine (C12:1)	CAR 12:1(5)	acylcarnitines	lipid_class	medium	positive	0.028571
lipid_foam_cell	ME423982	acetylcarnitine (C2)	CAR 2:0	acylcarnitines	lipid_class	medium	positive	0.0
mitochondrial_oxphos	ME423996	alpha-ketoglutarate	2-Oxoglutaric acid	alpha-ketoglutarate	metabolite_name	high	positive	0.0
lipid_foam_cell	ME424009	behenoyl sphingomyelin (d18:1/22:0)*	SM 18:1;O2/22:0	ceramides	lipid_class	medium	positive	0.028571
lipid_foam_cell	ME424021	butyrylcarnitine (C4)	CAR 4:0	acylcarnitines	lipid_class	medium	positive	0.057143
lipid_foam_cell	ME424026	carnitine	Carnitine	acylcarnitines	lipid_class	medium	positive	0.0
lipid_foam_cell	ME424029	ceramide (d18:1/14:0, d16:1/16:0)*	Cer 36:1;O2	ceramides	lipid_class	medium	positive	0.171429
lipid_foam_cell	ME424030	ceramide (d18:2/24:1, d18:1/24:2)*	Cer 42:3;O2	ceramides	lipid_class	medium	positive	0.114286
lipid_foam_cell	ME424035	cis-4-decenoylcarnitine (C10:1)	CAR 10:1	acylcarnitines	lipid_class	medium	positive	0.0
mitochondrial_oxphos	ME424036	citrate	Citric acid	citrate	metabolite_name	high	positive	0.0
lipid_foam_cell	ME424054	decanoylcarnitine (C10)	CAR 10:0	acylcarnitines	lipid_class	medium	positive	0.0
lipid_foam_cell	ME424057	deoxycarnitine	3-Dehydroxycarnitine	acylcarnitines	lipid_class	medium	positive	0.0
glycolysis_ppp	ME424074	fructose	Fructose	fructose-1	refmet_name	high	positive	0.0
mitochondrial_oxphos	ME424077	fumarate	Fumaric acid	fumarate	metabolite_name	high	positive	0.0
glycolysis_ppp	ME424094	glucose	Glucose	glucose-6-phosphate	refmet_name	high	positive	0.0
lipid_foam_cell	ME424122	hexanoylcarnitine (C6)	CAR 6:0	acylcarnitines	lipid_class	medium	positive	0.0
glycolysis_ppp	ME424131	imidazole lactate	Imidazolelactic acid	lactate	metabolite_name	high	positive	0.0
glycolysis_ppp	ME424075	Isobar: hexose diphosphates	Fructose 1,6-bisphosphate	fructose-1	refmet_name	high	positive	0.114286
glycolysis_ppp	ME424146	lactate	Lactic acid	lactate	metabolite_name	high	positive	0.0
lipid_foam_cell	ME424147	laurylcarnitine (C12)	CAR 12:0	acylcarnitines	lipid_class	medium	positive	0.0
lipid_foam_cell	ME424151	lignoceroyl sphingomyelin (d18:1/24:0)	SM 18:1;O2/24:0	ceramides	lipid_class	medium	positive	0.057143
lipid_foam_cell	ME424153	linoleoylcarnitine (C18:2)*	CAR 18:2	acylcarnitines	lipid_class	medium	positive	0.085714
mitochondrial_oxphos	ME424156	malate	Malic acid	malate	metabolite_name	high	positive	0.0
lipid_foam_cell	ME424163	margaroylcarnitine (C17)*	CAR 17:0	acylcarnitines	lipid_class	medium	positive	0.4
lipid_foam_cell	ME424170	myristoleoylcarnitine (C14:1)*	CAR 14:1	acylcarnitines	lipid_class	medium	positive	0.085714
lipid_foam_cell	ME424171	myristoylcarnitine (C14)	CAR 14:0	acylcarnitines	lipid_class	medium	positive	0.371429
lipid_foam_cell	ME424202	N-palmitoyl-sphingosine (d18:1/16:0)	Cer 18:1;O2/16:0	ceramides	lipid_class	medium	positive	0.0
lipid_foam_cell	ME424203	N-stearoyl-sphingosine (d18:1/18:0)*	Cer 18:1;O2/18:0	ceramides	lipid_class	medium	positive	0.371429
lipid_foam_cell	ME424217	octanoylcarnitine (C8)	CAR 8:0	acylcarnitines	lipid_class	medium	positive	0.0
lipid_foam_cell	ME424222	oleoylcarnitine (C18)	CAR 18:1(9Z)	acylcarnitines	lipid_class	medium	positive	0.057143
lipid_foam_cell	ME424229	palmitoleoylcarnitine (C16:1)*	CAR 16:1	acylcarnitines	lipid_class	medium	positive	0.314286
lipid_foam_cell	ME424241	palmitoylcarnitine (C16)	CAR 16:0	acylcarnitines	lipid_class	medium	positive	0.0
lipid_foam_cell	ME424230	palmitoyl dihydrosphingomyelin (d18:0/16:0)*	SM 18:0;O2/16:0	ceramides	lipid_class	medium	positive	0.0
lipid_foam_cell	ME424231	palmitoyl sphingomyelin (d18:1/16:0)	SM 18:1;O2/16:0	ceramides	lipid_class	medium	positive	0.0
glycolysis_ppp	ME424250	phosphate	Phosphoric acid	glucose-6-phosphate	metabolite_name	high	positive	0.0
lipid_foam_cell	ME424262	propionylcarnitine (C3)	CAR 3:0	acylcarnitines	lipid_class	medium	positive	0.0
glycolysis_ppp	ME424270	pyruvate	Pyruvic acid	pyruvate	metabolite_name	high	positive	0.0
lipid_foam_cell	ME423845	(S)-3-hydroxybutyrylcarnitine	CAR 4:0;3OH	acylcarnitines	lipid_class	medium	positive	0.114286
lipid_foam_cell	ME424290	sphingomyelin (d17:1/16:0, d18:1/15:0, d16:1/17:0)*	SM 33:1;O2	ceramides	lipid_class	medium	positive	0.142857
lipid_foam_cell	ME424291	sphingomyelin (d18:1/14:0, d16:1/16:0)*	SM 32:1;O2	ceramides	lipid_class	medium	positive	0.028571
lipid_foam_cell	ME424292	sphingomyelin (d18:1/17:0, d17:1/18:0, d19:1/16:0)	SM 35:1;O2	ceramides	lipid_class	medium	positive	0.285714
lipid_foam_cell	ME424293	sphingomyelin (d18:1/20:0, d16:1/22:0)*	SM 38:1;O2	ceramides	lipid_class	medium	positive	0.114286
lipid_foam_cell	ME424294	sphingomyelin (d18:1/20:1, d18:2/20:0)*	SM 38:2;O2	ceramides	lipid_class	medium	positive	0.314286
lipid_foam_cell	ME424295	sphingomyelin (d18:1/22:1, d18:2/22:0, d16:1/24:1)*	SM 40:2;O2	ceramides	lipid_class	medium	positive	0.114286
lipid_foam_cell	ME424296	sphingomyelin (d18:1/22:2, d18:2/22:1, d16:1/24:2)*	SM 40:3;O2	ceramides	lipid_class	medium	positive	0.428571
lipid_foam_cell	ME424297	sphingomyelin (d18:1/24:1, d18:2/24:0)*	SM 42:2;O2	ceramides	lipid_class	medium	positive	0.028571
lipid_foam_cell	ME424298	sphingomyelin (d18:2/16:0, d18:1/16:1)*	SM 34:2;O2	ceramides	lipid_class	medium	positive	0.028571
lipid_foam_cell	ME424299	sphingomyelin (d18:2/23:0, d18:1/23:1, d17:1/24:1)*	SM 41:2;O2	ceramides	lipid_class	medium	positive	0.314286
lipid_foam_cell	ME424300	sphingomyelin (d18:2/24:1, d18:1/24:2)*	SM 42:3;O2	ceramides	lipid_class	medium	positive	0.057143
lipid_foam_cell	ME424308	stearoylcarnitine (C18)	CAR 18:0	acylcarnitines	lipid_class	medium	positive	0.0
lipid_foam_cell	ME424304	stearoyl sphingomyelin (d18:1/18:0)	SM 18:1;O2/18:0	ceramides	lipid_class	medium	positive	0.085714
mitochondrial_oxphos	ME424309	succinate	Succinic acid	succinate	metabolite_name	high	positive	0.0
lipid_foam_cell	ME424319	tricosanoyl sphingomyelin (d18:1/23:0)*	SM 18:1;O2/23:0	ceramides	lipid_class	medium	positive	0.142857
