## Supplementary Data 1 for "Longitudinal proteomic module profiles vary across human monocyte differentiation and polarization conditions": manuscript_v1_0_module_assay_feature_detail.tsv

module	feature_id	protein_ids	gene_names	matched_feature	matched_by	mapping_confidence	direction_in_module	passes_technical_filters	used_in_primary_score	excluded_reason	n_nonmissing_values	fraction_missing	notes	expected_protein	display_name	shared_expected_protein	reconciliation_status
glycolysis_ppp	P11166	P11166	SLC2A1	SLC2A1	gene_symbol	high	positive	true	false	feature_missingness_above_primary_threshold	15	0.821429	Primary feature eligibility only; no biological interpretation.	SLC2A1	glycolysis_ppp	none	reconciled
glycolysis_ppp	P52789;E9PB90	P52789;E9PB90	HK2	HK2	gene_symbol	high	positive	true	true	included	84	0.000000	Primary feature eligibility only; no biological interpretation.	HK2	glycolysis_ppp	none	reconciled
glycolysis_ppp	Q01813	Q01813;B1APP8;B1APP6;H0Y757;Q5VSR5;V9GYV7;V9GY25;H0Y3Y3	PFKP	PFKP	gene_symbol	high	positive	true	true	included	84	0.000000	Primary feature eligibility only; no biological interpretation.	PFKP	glycolysis_ppp	none	reconciled
glycolysis_ppp	P04075;J3KPS3;H3BQN4;H3BPS8;H3BUH7	P04075;J3KPS3;H3BQN4;H3BPS8;H3BUH7;H3BR04;H3BMQ8;H3BU78;H3BR68	ALDOA	ALDOA	gene_symbol	high	positive	true	true	included	84	0.000000	Primary feature eligibility only; no biological interpretation.	ALDOA	glycolysis_ppp	none	reconciled
glycolysis_ppp	P04406;E7EUT5	P04406;E7EUT5	GAPDH	GAPDH	gene_symbol	high	positive	true	true	included	84	0.000000	Primary feature eligibility only; no biological interpretation.	GAPDH	glycolysis_ppp	none	reconciled
glycolysis_ppp	H3BTN5;H3BQ34	H3BTN5;H3BQ34;H3BUW1;H3BTJ2;H3BT25;H3BU13;H3BN34;H3BQZ3	PKM	PKM	gene_symbol	high	positive	true	false	feature_missingness_above_primary_threshold	0	1.000000	Primary feature eligibility only; no biological interpretation.	PKM	glycolysis_ppp	none	reconciled
glycolysis_ppp	P14618;B4DNK4	P14618;B4DNK4	PKM	PKM	gene_symbol	high	positive	true	true	included	84	0.000000	Primary feature eligibility only; no biological interpretation.	PKM	glycolysis_ppp	none	reconciled
glycolysis_ppp	P00338	P00338;F5GXY2;F5GYU2;F5GXH2;F5H5J4;F5H6W8;F5GZQ4;F5H8H6;F5GXC7;F5GWW2;F5GXU1;A0A087WUM2;Q6ZMR3	LDHA	LDHA	gene_symbol	high	positive	true	true	included	84	0.000000	Primary feature eligibility only; no biological interpretation.	LDHA	glycolysis_ppp	none	reconciled
glycolysis_ppp	not_detected	not_detected	not_detected	PDK1	none	none	positive	false	false	feature_not_detected	0	1.000000	Primary feature eligibility only; no biological interpretation.	PDK1	glycolysis_ppp	none	reconciled
glycolysis_ppp	E7EUI8;E7EM57	E7EUI8;E7EM57	G6PD	G6PD	gene_symbol	high	positive	true	true	included	70	0.166667	Primary feature eligibility only; no biological interpretation.	G6PD	glycolysis_ppp	none	reconciled
glycolysis_ppp	P11413	P11413;E9PD92	G6PD	G6PD	gene_symbol	high	positive	true	true	included	84	0.000000	Primary feature eligibility only; no biological interpretation.	G6PD	glycolysis_ppp	none	reconciled
glycolysis_ppp	P52209	P52209;K7EPF6;K7ELN9;K7EM49;K7EMN2	PGD	PGD	gene_symbol	high	positive	true	true	included	84	0.000000	Primary feature eligibility only; no biological interpretation.	PGD	glycolysis_ppp	none	reconciled
mitochondrial_oxphos	P08559	P08559;Q5JPU3;Q5JPU0;Q5JPT9;P29803;Q5JPU2	PDHA1	PDHA1	gene_symbol	high	positive	true	true	included	84	0.000000	Primary feature eligibility only; no biological interpretation.	PDHA1	mitochondrial_oxphos	none	reconciled
mitochondrial_oxphos	P10515;E9PEJ4;H0YDD4	P10515;E9PEJ4;H0YDD4;E9PKC7	DLAT	DLAT	gene_symbol	high	positive	true	true	included	84	0.000000	Primary feature eligibility only; no biological interpretation.	DLAT	mitochondrial_oxphos	none	reconciled
mitochondrial_oxphos	B4DJV2;O75390;A0A0C4DGI3	B4DJV2;O75390;A0A0C4DGI3;H0YIC4;F8VRI6;F8VPA1;F8VPF9;F8W1S4;H0YH82;F8VRP1;F8VX68;F8VR34;F8W4S1;F8VZK9;F8VX07;F8VWQ5;F8VTT8;F8W642;F8W0J2;F8VU34	CS	CS	gene_symbol	high	positive	true	true	included	84	0.000000	Primary feature eligibility only; no biological interpretation.	CS	mitochondrial_oxphos	none	reconciled
mitochondrial_oxphos	P50213;H0YL72	P50213;H0YL72;H0YMU3;H0YLI6;H0YNF5;H0YKD0;H0YM46;H0YM64	IDH3A	IDH3A	gene_symbol	high	positive	true	true	included	84	0.000000	Primary feature eligibility only; no biological interpretation.	IDH3A	mitochondrial_oxphos	none	reconciled
mitochondrial_oxphos	Q02218;E9PCR7;E9PDF2;A0A0D9SFS3;E9PFG7	Q02218;E9PCR7;E9PDF2;A0A0D9SFS3;E9PFG7;C9J4G7	OGDH	OGDH	gene_symbol	high	positive	true	true	included	84	0.000000	Primary feature eligibility only; no biological interpretation.	OGDH	mitochondrial_oxphos	none	reconciled
mitochondrial_oxphos	P31040;D6RFM5;A0A087X1I3	P31040;D6RFM5;A0A087X1I3;H0Y8X1	SDHA	SDHA	gene_symbol	high	positive	true	true	included	84	0.000000	Primary feature eligibility only; no biological interpretation.	SDHA	mitochondrial_oxphos	none	reconciled
mitochondrial_oxphos	P40926;G3XAL0	P40926;G3XAL0	MDH2	MDH2	gene_symbol	high	positive	true	true	included	84	0.000000	Primary feature eligibility only; no biological interpretation.	MDH2	mitochondrial_oxphos	none	reconciled
mitochondrial_oxphos	P28331;B4DJ81	P28331;B4DJ81;C9JPQ5;F8WDL5	NDUFS1	NDUFS1	gene_symbol	high	positive	true	true	included	84	0.000000	Primary feature eligibility only; no biological interpretation.	NDUFS1	mitochondrial_oxphos	none	reconciled
mitochondrial_oxphos	P22695;H3BRG4;H3BSJ9	P22695;H3BRG4;H3BSJ9;H3BP04;H3BUE4;H3BUI9;A0A087WVZ4	UQCRC2	UQCRC2	gene_symbol	high	positive	true	true	included	84	0.000000	Primary feature eligibility only; no biological interpretation.	UQCRC2	mitochondrial_oxphos	none	reconciled
mitochondrial_oxphos	P13073;H3BPG0;H3BN72;H3BNV9	P13073;H3BPG0;H3BN72;H3BNV9;Q86WV2;H3BNI5	COX4I1	COX4I1	gene_symbol	high	positive	true	true	included	84	0.000000	Primary feature eligibility only; no biological interpretation.	COX4I1	mitochondrial_oxphos	none	reconciled
mitochondrial_oxphos	not_detected	not_detected	not_detected	ATP5F1A	none	none	positive	false	false	feature_not_detected	0	1.000000	Primary feature eligibility only; no biological interpretation.	ATP5F1A	mitochondrial_oxphos	none	reconciled
lipid_foam_cell	E7EU05;P16671;E9PLT1	E7EU05;P16671;E9PLT1;E7EX47;E9PJX8;E9PC45;E7EVU1;E7ERZ9;E7EWI4	CD36	CD36	gene_symbol	high	positive	true	true	included	84	0.000000	Primary feature eligibility only; no biological interpretation.	CD36	lipid_foam_cell	none	reconciled
lipid_foam_cell	P21757;B4DDJ5	P21757;B4DDJ5;H0YBY2;E5RFW8;E5RFI4;E5RI91	MSR1	MSR1	gene_symbol	high	positive	true	true	included	68	0.190476	Primary feature eligibility only; no biological interpretation.	MSR1	lipid_foam_cell	none	reconciled
lipid_foam_cell	F5H7N8;P78380	F5H7N8;P78380	OLR1	OLR1	gene_symbol	high	positive	true	false	feature_missingness_above_primary_threshold	1	0.988095	Primary feature eligibility only; no biological interpretation.	OLR1	lipid_foam_cell	none	reconciled
lipid_foam_cell	Q99541	Q99541;Q5SYF5;Q5SYF3;Q5SYF4	PLIN2	PLIN2	gene_symbol	high	positive	true	true	included	70	0.166667	Primary feature eligibility only; no biological interpretation.	PLIN2	lipid_foam_cell	none	reconciled
lipid_foam_cell	P33121;E7EPM6;B7Z3Z9	P33121;E7EPM6;B7Z3Z9;D6RER0;H0Y9U7;H0Y9Z9;D6RG07	ACSL1	ACSL1	gene_symbol	high	positive	true	true	included	84	0.000000	Primary feature eligibility only; no biological interpretation.	ACSL1	lipid_foam_cell	none	reconciled
lipid_foam_cell	P35610;B1APM4	P35610;B1APM4	SOAT1	SOAT1	gene_symbol	high	positive	true	true	included	84	0.000000	Primary feature eligibility only; no biological interpretation.	SOAT1	lipid_foam_cell	none	reconciled
lipid_foam_cell	O95477	O95477	ABCA1	ABCA1	gene_symbol	high	negative	true	false	feature_missingness_above_primary_threshold	7	0.916667	Primary feature eligibility only; no biological interpretation.	ABCA1	lipid_foam_cell	none	reconciled
lipid_foam_cell	not_detected	not_detected	not_detected	ABCG1	none	none	negative	false	false	feature_not_detected	0	1.000000	Primary feature eligibility only; no biological interpretation.	ABCG1	lipid_foam_cell	none	reconciled
lipid_foam_cell	P02649;H0Y7L5;E9PEV4;E7ERP7	P02649;H0Y7L5;E9PEV4;E7ERP7	APOE	APOE	gene_symbol	high	negative	true	true	included	75	0.107143	Primary feature eligibility only; no biological interpretation.	APOE	lipid_foam_cell	resolution_efferocytosis	reconciled
redox_ros	P04839	P04839;Q5H9D4;Q9Y5S8	CYBB	CYBB	gene_symbol	high	positive	true	true	included	84	0.000000	Primary feature eligibility only; no biological interpretation.	CYBB	redox_ros	none	reconciled
redox_ros	C9J155	C9J155	NCF1	NCF1	gene_symbol	high	positive	true	false	feature_missingness_above_primary_threshold	0	1.000000	Primary feature eligibility only; no biological interpretation.	NCF1	redox_ros	none	reconciled
redox_ros	P14598;A6NI72	P14598;A6NI72;A0A087X1W0	NCF1;NCF1B	NCF1	gene_symbol	high	positive	true	false	feature_missingness_above_primary_threshold	32	0.619048	Primary feature eligibility only; no biological interpretation.	NCF1	redox_ros	none	reconciled
redox_ros	P19878	P19878;B1ALB7;B1ALB6;Q15776	NCF2	NCF2	gene_symbol	high	positive	true	true	included	84	0.000000	Primary feature eligibility only; no biological interpretation.	NCF2	redox_ros	none	reconciled
redox_ros	Q15080;A0A0G2JR51;B0QY04	Q15080;A0A0G2JR51;B0QY04	NCF4	NCF4	gene_symbol	high	positive	true	true	included	84	0.000000	Primary feature eligibility only; no biological interpretation.	NCF4	redox_ros	none	reconciled
redox_ros	A0A0C4DFU2;P04179;A0A0C4DFU1;F5H4R2;F5GYZ5;F5H3C5;A0A0C4DG56	A0A0C4DFU2;P04179;A0A0C4DFU1;F5H4R2;F5GYZ5;F5H3C5;A0A0C4DG56;G5E9P6;F5GXZ9	SOD2	SOD2	gene_symbol	high	negative	true	true	included	84	0.000000	Primary feature eligibility only; no biological interpretation.	SOD2	redox_ros	none	reconciled
redox_ros	A0A087WUQ6;P07203	A0A087WUQ6;P07203	GPX1	GPX1	gene_symbol	high	negative	true	true	included	84	0.000000	Primary feature eligibility only; no biological interpretation.	GPX1	redox_ros	none	reconciled
redox_ros	Q06830;A0A0A0MSI0	Q06830;A0A0A0MSI0;A0A0A0MRQ5	PRDX1	PRDX1	gene_symbol	high	negative	true	true	included	84	0.000000	Primary feature eligibility only; no biological interpretation.	PRDX1	redox_ros	none	reconciled
redox_ros	P30048	P30048	PRDX3	PRDX3	gene_symbol	high	negative	true	true	included	84	0.000000	Primary feature eligibility only; no biological interpretation.	PRDX3	redox_ros	none	reconciled
redox_ros	P04040	P04040	CAT	CAT	gene_symbol	high	negative	true	true	included	84	0.000000	Primary feature eligibility only; no biological interpretation.	CAT	redox_ros	none	reconciled
inflammasome_cytokine	not_detected	not_detected	not_detected	NLRP3	none	none	positive	false	false	feature_not_detected	0	1.000000	Primary feature eligibility only; no biological interpretation.	NLRP3	inflammasome_cytokine	none	reconciled
inflammasome_cytokine	Q9ULZ3	Q9ULZ3;H3BP42	PYCARD	PYCARD	gene_symbol	high	positive	true	true	included	84	0.000000	Primary feature eligibility only; no biological interpretation.	PYCARD	inflammasome_cytokine	none	reconciled
inflammasome_cytokine	P29466;G3V169;H0YEC7;B4DVD8	P29466;G3V169;H0YEC7;B4DVD8;Q5FBZ0	CASP1	CASP1	gene_symbol	high	positive	true	true	included	84	0.000000	Primary feature eligibility only; no biological interpretation.	CASP1	inflammasome_cytokine	none	reconciled
inflammasome_cytokine	G3V1A6;P57764;E9PIB2	G3V1A6;P57764;E9PIB2;E9PQ48;E9PNZ0;E9PQR9;H0YDB0	GSDMD	GSDMD	gene_symbol	high	positive	true	true	included	77	0.083333	Primary feature eligibility only; no biological interpretation.	GSDMD	inflammasome_cytokine	none	reconciled
inflammasome_cytokine	P01584;C9JVK0;C9JSC2;C9JWV2	P01584;C9JVK0;C9JSC2;C9JWV2	IL1B	IL1B	gene_symbol	high	positive	true	false	feature_missingness_above_primary_threshold	1	0.988095	Primary feature eligibility only; no biological interpretation.	IL1B	inflammasome_cytokine	none	reconciled
inflammasome_cytokine	Q14116	Q14116	IL18	IL18	gene_symbol	high	positive	true	true	included	79	0.059524	Primary feature eligibility only; no biological interpretation.	IL18	inflammasome_cytokine	none	reconciled
inflammasome_cytokine	not_detected	not_detected	not_detected	TNF	none	none	positive	false	false	feature_not_detected	0	1.000000	Primary feature eligibility only; no biological interpretation.	TNF	inflammasome_cytokine	none	reconciled
inflammasome_cytokine	not_detected	not_detected	not_detected	IL6	none	none	positive	false	false	feature_not_detected	0	1.000000	Primary feature eligibility only; no biological interpretation.	IL6	inflammasome_cytokine	none	reconciled
inflammasome_cytokine	C9J4T6;P10145	C9J4T6;P10145	CXCL8	CXCL8	gene_symbol	high	positive	true	false	feature_missingness_above_primary_threshold	1	0.988095	Primary feature eligibility only; no biological interpretation.	CXCL8	inflammasome_cytokine	none	reconciled
resolution_efferocytosis	not_detected	not_detected	not_detected	MERTK	none	none	positive	false	false	feature_not_detected	0	1.000000	Primary feature eligibility only; no biological interpretation.	MERTK	partial resolution-associated protein score	none	reconciled
resolution_efferocytosis	not_detected	not_detected	not_detected	AXL	none	none	positive	false	false	feature_not_detected	0	1.000000	Primary feature eligibility only; no biological interpretation.	AXL	partial resolution-associated protein score	none	reconciled
resolution_efferocytosis	Q07954	Q07954;Q6PJ72;H0YJI8;Q7Z7K9;F5H0Z3;E9PHY1;H0YGW5;F5H7J9;O75581	LRP1	LRP1	gene_symbol	high	positive	true	true	included	84	0.000000	Primary feature eligibility only; no biological interpretation.	LRP1	partial resolution-associated protein score	none	reconciled
resolution_efferocytosis	P02649;H0Y7L5;E9PEV4;E7ERP7	P02649;H0Y7L5;E9PEV4;E7ERP7	APOE	APOE	gene_symbol	high	positive	true	true	included	75	0.107143	Primary feature eligibility only; no biological interpretation.	APOE	partial resolution-associated protein score	lipid_foam_cell	reconciled
resolution_efferocytosis	not_detected	not_detected	not_detected	IL10	none	none	positive	false	false	feature_not_detected	0	1.000000	Primary feature eligibility only; no biological interpretation.	IL10	partial resolution-associated protein score	none	reconciled
resolution_efferocytosis	P01137	P01137;M0R2S0	TGFB1	TGFB1	gene_symbol	high	positive	true	true	included	79	0.059524	Primary feature eligibility only; no biological interpretation.	TGFB1	partial resolution-associated protein score	none	reconciled
monocyte_to_macrophage_differentiation	P07333;E9PEK4	P07333;E9PEK4;D6RGW1	CSF1R	CSF1R	gene_symbol	high	positive	true	false	feature_missingness_above_primary_threshold	20	0.761905	Primary feature eligibility only; no biological interpretation.	CSF1R	monocyte_to_macrophage_differentiation	none	reconciled
monocyte_to_macrophage_differentiation	P08571;D6RFL4	P08571;D6RFL4;E7EVL5	CD14	CD14	gene_symbol	high	positive	true	true	included	78	0.071429	Primary feature eligibility only; no biological interpretation.	CD14	monocyte_to_macrophage_differentiation	none	reconciled
monocyte_to_macrophage_differentiation	P34810	P34810;J3KRX0	CD68	CD68	gene_symbol	high	positive	true	true	included	83	0.011905	Primary feature eligibility only; no biological interpretation.	CD68	monocyte_to_macrophage_differentiation	none	reconciled
monocyte_to_macrophage_differentiation	P11215	P11215;H3BMV4	ITGAM	ITGAM	gene_symbol	high	positive	true	true	included	84	0.000000	Primary feature eligibility only; no biological interpretation.	ITGAM	monocyte_to_macrophage_differentiation	none	reconciled
monocyte_to_macrophage_differentiation	P22897	P22897	MRC1	MRC1	gene_symbol	high	positive	true	true	included	84	0.000000	Primary feature eligibility only; no biological interpretation.	MRC1	monocyte_to_macrophage_differentiation	none	reconciled
monocyte_to_macrophage_differentiation	Q9UEW3	Q9UEW3	MARCO	MARCO	gene_symbol	high	positive	true	false	feature_missingness_above_primary_threshold	6	0.928571	Primary feature eligibility only; no biological interpretation.	MARCO	monocyte_to_macrophage_differentiation	none	reconciled
monocyte_to_macrophage_differentiation	P61626;F8VV32;A0A0B4J259	P61626;F8VV32;A0A0B4J259	LYZ	LYZ	gene_symbol	high	positive	true	true	included	84	0.000000	Primary feature eligibility only; no biological interpretation.	LYZ	monocyte_to_macrophage_differentiation	none	reconciled
monocyte_to_macrophage_differentiation	P25774	P25774;U3KPS4;U3KQE7	CTSS	CTSS	gene_symbol	high	positive	true	true	included	84	0.000000	Primary feature eligibility only; no biological interpretation.	CTSS	monocyte_to_macrophage_differentiation	none	reconciled
monocyte_to_macrophage_differentiation	A0A024RCL9;O00453;F2Z2M1	A0A024RCL9;O00453;F2Z2M1	LST1	LST1	gene_symbol	high	positive	true	false	feature_missingness_above_primary_threshold	23	0.726190	Primary feature eligibility only; no biological interpretation.	LST1	monocyte_to_macrophage_differentiation	none	reconciled
monocyte_to_macrophage_differentiation	X6RGC9;K7ES93;O43914	X6RGC9;K7ES93;O43914	TYROBP	TYROBP	gene_symbol	high	positive	true	true	included	84	0.000000	Primary feature eligibility only; no biological interpretation.	TYROBP	monocyte_to_macrophage_differentiation	none	reconciled
monocyte_to_macrophage_differentiation	P17947	P17947;F5H3K6	SPI1	SPI1	gene_symbol	high	positive	true	false	feature_missingness_above_primary_threshold	30	0.642857	Primary feature eligibility only; no biological interpretation.	SPI1	monocyte_to_macrophage_differentiation	none	reconciled
monocyte_to_macrophage_differentiation	Q9Y5Q3	Q9Y5Q3	MAFB	MAFB	gene_symbol	high	positive	true	false	feature_missingness_above_primary_threshold	1	0.988095	Primary feature eligibility only; no biological interpretation.	MAFB	monocyte_to_macrophage_differentiation	none	reconciled
proteostasis_er_stress	P11021	P11021	HSPA5	HSPA5	gene_symbol	high	positive	true	true	included	84	0.000000	Primary feature eligibility only; no biological interpretation.	HSPA5	proteostasis_er_stress	none	reconciled
proteostasis_er_stress	P14625	P14625;Q96GW1;H0YIV0;F8W026;F8VPC7	HSP90B1	HSP90B1	gene_symbol	high	positive	true	true	included	84	0.000000	Primary feature eligibility only; no biological interpretation.	HSP90B1	proteostasis_er_stress	none	reconciled
proteostasis_er_stress	P27797	P27797;K7EJB9;K7EL50	CALR	CALR	gene_symbol	high	positive	true	true	included	84	0.000000	Primary feature eligibility only; no biological interpretation.	CALR	proteostasis_er_stress	none	reconciled
proteostasis_er_stress	P27824	P27824;H0Y9Q7;D6RGY2;D6RDP7;D6RB85;D6RFL1;D6RAU8;H0Y9H1;D6RAQ8;D6RHJ3;D6RD16	CANX	CANX	gene_symbol	high	positive	true	true	included	84	0.000000	Primary feature eligibility only; no biological interpretation.	CANX	proteostasis_er_stress	none	reconciled
proteostasis_er_stress	H7BZJ3	H7BZJ3	PDIA3	PDIA3	gene_symbol	high	positive	true	true	included	84	0.000000	Primary feature eligibility only; no biological interpretation.	PDIA3	proteostasis_er_stress	none	reconciled
proteostasis_er_stress	P30101	P30101	PDIA3	PDIA3	gene_symbol	high	positive	true	true	included	84	0.000000	Primary feature eligibility only; no biological interpretation.	PDIA3	proteostasis_er_stress	none	reconciled
proteostasis_er_stress	P13667	P13667;C9JMN9	PDIA4	PDIA4	gene_symbol	high	positive	true	true	included	84	0.000000	Primary feature eligibility only; no biological interpretation.	PDIA4	proteostasis_er_stress	none	reconciled
proteostasis_er_stress	not_detected	not_detected	not_detected	XBP1	none	none	positive	false	false	feature_not_detected	0	1.000000	Primary feature eligibility only; no biological interpretation.	XBP1	proteostasis_er_stress	none	reconciled
proteostasis_er_stress	not_detected	not_detected	not_detected	ATF4	none	none	positive	false	false	feature_not_detected	0	1.000000	Primary feature eligibility only; no biological interpretation.	ATF4	proteostasis_er_stress	none	reconciled
proteostasis_er_stress	not_detected	not_detected	not_detected	DDIT3	none	none	positive	false	false	feature_not_detected	0	1.000000	Primary feature eligibility only; no biological interpretation.	DDIT3	proteostasis_er_stress	none	reconciled
proteostasis_er_stress	E9PFW8;C9JRJ8	E9PFW8;C9JRJ8	SQSTM1	SQSTM1	gene_symbol	high	positive	false	false	feature_not_detected	0	1.000000	Primary feature eligibility only; no biological interpretation.	SQSTM1	proteostasis_er_stress	none	reconciled
proteostasis_er_stress	Q13501;E7EMC7	Q13501;E7EMC7;E3W990;D6RBF1;C9J6J8	SQSTM1	SQSTM1	gene_symbol	high	positive	true	true	included	74	0.119048	Primary feature eligibility only; no biological interpretation.	SQSTM1	proteostasis_er_stress	none	reconciled
