## Supplementary Data 1 for "Longitudinal proteomic module profiles vary across human monocyte differentiation and polarization conditions": manuscript_v1_0_module_definitions.tsv

module	display_name	n_expected_proteins	n_expected_proteins_matched	n_expected_proteins_with_any_used_feature	n_assay_features_matched	n_assay_features_used	coverage_expected_proteins	positive_expected_proteins	negative_expected_proteins	shared_expected_proteins	score_rule	limitations
glycolysis_ppp	glycolysis_ppp	10	10	8	11	9	8/10	10	0	none	arithmetic mean of available oriented per-protein z-scores; >=2 usable required	Glucose uptake, glycolysis, pentose phosphate pathway, NADPH generation.
mitochondrial_oxphos	mitochondrial_oxphos	11	11	10	10	10	10/11	11	0	none	arithmetic mean of available oriented per-protein z-scores; >=2 usable required	Mitochondrial respiration, TCA, OXPHOS, spare respiratory capacity.
lipid_foam_cell	lipid_foam_cell	9	9	6	8	6	6/9	6	3	APOE	arithmetic mean of available oriented per-protein z-scores; >=2 usable required	oxLDL uptake, lipid storage, foam-cell-like phenotype.
redox_ros	redox_ros	9	9	8	10	8	8/9	4	5	none	arithmetic mean of available oriented per-protein z-scores; >=2 usable required	NADPH, NOX2, mitochondrial ROS, antioxidant buffering.
inflammasome_cytokine	inflammasome_cytokine	9	9	4	6	4	4/9	9	0	none	arithmetic mean of available oriented per-protein z-scores; >=2 usable required	Inflammasome activation and inflammatory cytokine output.
resolution_efferocytosis	partial resolution-associated protein score	6	6	3	3	3	3/6	6	0	APOE	arithmetic mean of available oriented per-protein z-scores; >=2 usable required	Resolution, efferocytosis, anti-inflammatory and repair state.
monocyte_to_macrophage_differentiation	monocyte_to_macrophage_differentiation	12	12	7	12	7	7/12	12	0	none	arithmetic mean of available oriented per-protein z-scores; >=2 usable required	Normal differentiation background from monocyte to macrophage-like states.
proteostasis_er_stress	proteostasis_er_stress	10	10	7	9	8	7/10	10	0	none	arithmetic mean of available oriented per-protein z-scores; >=2 usable required	Protein folding, ER stress, unfolded protein response, lipotoxic stress adaptation.
