## Supplementary Data 1 for "Longitudinal proteomic module profiles vary across human monocyte differentiation and polarization conditions": manuscript_v1_0_module_protein_detail.tsv

module	display_name	expected_protein	direction	n_assay_features_matched	n_assay_features_used	any_feature_used	assay_feature_ids	protein_ids	gene_names	matched_by	mapping_confidence	fraction_missing_min	fraction_missing_max	excluded_reasons	shared_with	reconciliation_status
glycolysis_ppp	glycolysis_ppp	SLC2A1	positive	1	0	false	P11166	P11166	SLC2A1	gene_symbol	high	0.821429	0.821429	feature_missingness_above_primary_threshold	none	reconciled
glycolysis_ppp	glycolysis_ppp	HK2	positive	1	1	true	P52789;E9PB90	P52789;E9PB90	HK2	gene_symbol	high	0.0	0.0	included	none	reconciled
glycolysis_ppp	glycolysis_ppp	PFKP	positive	1	1	true	Q01813	Q01813;B1APP8;B1APP6;H0Y757;Q5VSR5;V9GYV7;V9GY25;H0Y3Y3	PFKP	gene_symbol	high	0.0	0.0	included	none	reconciled
glycolysis_ppp	glycolysis_ppp	ALDOA	positive	1	1	true	P04075;J3KPS3;H3BQN4;H3BPS8;H3BUH7	P04075;J3KPS3;H3BQN4;H3BPS8;H3BUH7;H3BR04;H3BMQ8;H3BU78;H3BR68	ALDOA	gene_symbol	high	0.0	0.0	included	none	reconciled
glycolysis_ppp	glycolysis_ppp	GAPDH	positive	1	1	true	P04406;E7EUT5	P04406;E7EUT5	GAPDH	gene_symbol	high	0.0	0.0	included	none	reconciled
glycolysis_ppp	glycolysis_ppp	PKM	positive	2	1	true	H3BTN5;H3BQ34;P14618;B4DNK4	H3BTN5;H3BQ34;H3BUW1;H3BTJ2;H3BT25;H3BU13;H3BN34;H3BQZ3;P14618;B4DNK4	PKM;PKM	gene_symbol	high	0.0	1.0	feature_missingness_above_primary_threshold;included	none	reconciled
glycolysis_ppp	glycolysis_ppp	LDHA	positive	1	1	true	P00338	P00338;F5GXY2;F5GYU2;F5GXH2;F5H5J4;F5H6W8;F5GZQ4;F5H8H6;F5GXC7;F5GWW2;F5GXU1;A0A087WUM2;Q6ZMR3	LDHA	gene_symbol	high	0.0	0.0	included	none	reconciled
glycolysis_ppp	glycolysis_ppp	PDK1	positive	1	0	false	not_detected	not_detected	not_detected	none	none	1.0	1.0	feature_not_detected	none	reconciled
glycolysis_ppp	glycolysis_ppp	G6PD	positive	2	2	true	E7EUI8;E7EM57;P11413	E7EUI8;E7EM57;P11413;E9PD92	G6PD;G6PD	gene_symbol	high	0.0	0.166667	included	none	reconciled
glycolysis_ppp	glycolysis_ppp	PGD	positive	1	1	true	P52209	P52209;K7EPF6;K7ELN9;K7EM49;K7EMN2	PGD	gene_symbol	high	0.0	0.0	included	none	reconciled
mitochondrial_oxphos	mitochondrial_oxphos	PDHA1	positive	1	1	true	P08559	P08559;Q5JPU3;Q5JPU0;Q5JPT9;P29803;Q5JPU2	PDHA1	gene_symbol	high	0.0	0.0	included	none	reconciled
mitochondrial_oxphos	mitochondrial_oxphos	DLAT	positive	1	1	true	P10515;E9PEJ4;H0YDD4	P10515;E9PEJ4;H0YDD4;E9PKC7	DLAT	gene_symbol	high	0.0	0.0	included	none	reconciled
mitochondrial_oxphos	mitochondrial_oxphos	CS	positive	1	1	true	B4DJV2;O75390;A0A0C4DGI3	B4DJV2;O75390;A0A0C4DGI3;H0YIC4;F8VRI6;F8VPA1;F8VPF9;F8W1S4;H0YH82;F8VRP1;F8VX68;F8VR34;F8W4S1;F8VZK9;F8VX07;F8VWQ5;F8VTT8;F8W642;F8W0J2;F8VU34	CS	gene_symbol	high	0.0	0.0	included	none	reconciled
mitochondrial_oxphos	mitochondrial_oxphos	IDH3A	positive	1	1	true	P50213;H0YL72	P50213;H0YL72;H0YMU3;H0YLI6;H0YNF5;H0YKD0;H0YM46;H0YM64	IDH3A	gene_symbol	high	0.0	0.0	included	none	reconciled
mitochondrial_oxphos	mitochondrial_oxphos	OGDH	positive	1	1	true	Q02218;E9PCR7;E9PDF2;A0A0D9SFS3;E9PFG7	Q02218;E9PCR7;E9PDF2;A0A0D9SFS3;E9PFG7;C9J4G7	OGDH	gene_symbol	high	0.0	0.0	included	none	reconciled
mitochondrial_oxphos	mitochondrial_oxphos	SDHA	positive	1	1	true	P31040;D6RFM5;A0A087X1I3	P31040;D6RFM5;A0A087X1I3;H0Y8X1	SDHA	gene_symbol	high	0.0	0.0	included	none	reconciled
mitochondrial_oxphos	mitochondrial_oxphos	MDH2	positive	1	1	true	P40926;G3XAL0	P40926;G3XAL0	MDH2	gene_symbol	high	0.0	0.0	included	none	reconciled
mitochondrial_oxphos	mitochondrial_oxphos	NDUFS1	positive	1	1	true	P28331;B4DJ81	P28331;B4DJ81;C9JPQ5;F8WDL5	NDUFS1	gene_symbol	high	0.0	0.0	included	none	reconciled
mitochondrial_oxphos	mitochondrial_oxphos	UQCRC2	positive	1	1	true	P22695;H3BRG4;H3BSJ9	P22695;H3BRG4;H3BSJ9;H3BP04;H3BUE4;H3BUI9;A0A087WVZ4	UQCRC2	gene_symbol	high	0.0	0.0	included	none	reconciled
mitochondrial_oxphos	mitochondrial_oxphos	COX4I1	positive	1	1	true	P13073;H3BPG0;H3BN72;H3BNV9	P13073;H3BPG0;H3BN72;H3BNV9;Q86WV2;H3BNI5	COX4I1	gene_symbol	high	0.0	0.0	included	none	reconciled
mitochondrial_oxphos	mitochondrial_oxphos	ATP5F1A	positive	1	0	false	not_detected	not_detected	not_detected	none	none	1.0	1.0	feature_not_detected	none	reconciled
lipid_foam_cell	lipid_foam_cell	CD36	positive	1	1	true	E7EU05;P16671;E9PLT1	E7EU05;P16671;E9PLT1;E7EX47;E9PJX8;E9PC45;E7EVU1;E7ERZ9;E7EWI4	CD36	gene_symbol	high	0.0	0.0	included	none	reconciled
lipid_foam_cell	lipid_foam_cell	MSR1	positive	1	1	true	P21757;B4DDJ5	P21757;B4DDJ5;H0YBY2;E5RFW8;E5RFI4;E5RI91	MSR1	gene_symbol	high	0.190476	0.190476	included	none	reconciled
lipid_foam_cell	lipid_foam_cell	OLR1	positive	1	0	false	F5H7N8;P78380	F5H7N8;P78380	OLR1	gene_symbol	high	0.988095	0.988095	feature_missingness_above_primary_threshold	none	reconciled
lipid_foam_cell	lipid_foam_cell	PLIN2	positive	1	1	true	Q99541	Q99541;Q5SYF5;Q5SYF3;Q5SYF4	PLIN2	gene_symbol	high	0.166667	0.166667	included	none	reconciled
lipid_foam_cell	lipid_foam_cell	ACSL1	positive	1	1	true	P33121;E7EPM6;B7Z3Z9	P33121;E7EPM6;B7Z3Z9;D6RER0;H0Y9U7;H0Y9Z9;D6RG07	ACSL1	gene_symbol	high	0.0	0.0	included	none	reconciled
lipid_foam_cell	lipid_foam_cell	SOAT1	positive	1	1	true	P35610;B1APM4	P35610;B1APM4	SOAT1	gene_symbol	high	0.0	0.0	included	none	reconciled
lipid_foam_cell	lipid_foam_cell	ABCA1	negative	1	0	false	O95477	O95477	ABCA1	gene_symbol	high	0.916667	0.916667	feature_missingness_above_primary_threshold	none	reconciled
lipid_foam_cell	lipid_foam_cell	ABCG1	negative	1	0	false	not_detected	not_detected	not_detected	none	none	1.0	1.0	feature_not_detected	none	reconciled
lipid_foam_cell	lipid_foam_cell	APOE	negative	1	1	true	P02649;H0Y7L5;E9PEV4;E7ERP7	P02649;H0Y7L5;E9PEV4;E7ERP7	APOE	gene_symbol	high	0.107143	0.107143	included	resolution_efferocytosis	reconciled
redox_ros	redox_ros	CYBB	positive	1	1	true	P04839	P04839;Q5H9D4;Q9Y5S8	CYBB	gene_symbol	high	0.0	0.0	included	none	reconciled
redox_ros	redox_ros	NCF1	positive	2	0	false	C9J155;P14598;A6NI72	C9J155;P14598;A6NI72;A0A087X1W0	NCF1;NCF1;NCF1B	gene_symbol	high	0.619048	1.0	feature_missingness_above_primary_threshold	none	reconciled
redox_ros	redox_ros	NCF2	positive	1	1	true	P19878	P19878;B1ALB7;B1ALB6;Q15776	NCF2	gene_symbol	high	0.0	0.0	included	none	reconciled
redox_ros	redox_ros	NCF4	positive	1	1	true	Q15080;A0A0G2JR51;B0QY04	Q15080;A0A0G2JR51;B0QY04	NCF4	gene_symbol	high	0.0	0.0	included	none	reconciled
redox_ros	redox_ros	SOD2	negative	1	1	true	A0A0C4DFU2;P04179;A0A0C4DFU1;F5H4R2;F5GYZ5;F5H3C5;A0A0C4DG56	A0A0C4DFU2;P04179;A0A0C4DFU1;F5H4R2;F5GYZ5;F5H3C5;A0A0C4DG56;G5E9P6;F5GXZ9	SOD2	gene_symbol	high	0.0	0.0	included	none	reconciled
redox_ros	redox_ros	GPX1	negative	1	1	true	A0A087WUQ6;P07203	A0A087WUQ6;P07203	GPX1	gene_symbol	high	0.0	0.0	included	none	reconciled
redox_ros	redox_ros	PRDX1	negative	1	1	true	Q06830;A0A0A0MSI0	Q06830;A0A0A0MSI0;A0A0A0MRQ5	PRDX1	gene_symbol	high	0.0	0.0	included	none	reconciled
redox_ros	redox_ros	PRDX3	negative	1	1	true	P30048	P30048	PRDX3	gene_symbol	high	0.0	0.0	included	none	reconciled
redox_ros	redox_ros	CAT	negative	1	1	true	P04040	P04040	CAT	gene_symbol	high	0.0	0.0	included	none	reconciled
inflammasome_cytokine	inflammasome_cytokine	NLRP3	positive	1	0	false	not_detected	not_detected	not_detected	none	none	1.0	1.0	feature_not_detected	none	reconciled
inflammasome_cytokine	inflammasome_cytokine	PYCARD	positive	1	1	true	Q9ULZ3	Q9ULZ3;H3BP42	PYCARD	gene_symbol	high	0.0	0.0	included	none	reconciled
inflammasome_cytokine	inflammasome_cytokine	CASP1	positive	1	1	true	P29466;G3V169;H0YEC7;B4DVD8	P29466;G3V169;H0YEC7;B4DVD8;Q5FBZ0	CASP1	gene_symbol	high	0.0	0.0	included	none	reconciled
inflammasome_cytokine	inflammasome_cytokine	GSDMD	positive	1	1	true	G3V1A6;P57764;E9PIB2	G3V1A6;P57764;E9PIB2;E9PQ48;E9PNZ0;E9PQR9;H0YDB0	GSDMD	gene_symbol	high	0.083333	0.083333	included	none	reconciled
inflammasome_cytokine	inflammasome_cytokine	IL1B	positive	1	0	false	P01584;C9JVK0;C9JSC2;C9JWV2	P01584;C9JVK0;C9JSC2;C9JWV2	IL1B	gene_symbol	high	0.988095	0.988095	feature_missingness_above_primary_threshold	none	reconciled
inflammasome_cytokine	inflammasome_cytokine	IL18	positive	1	1	true	Q14116	Q14116	IL18	gene_symbol	high	0.059524	0.059524	included	none	reconciled
inflammasome_cytokine	inflammasome_cytokine	TNF	positive	1	0	false	not_detected	not_detected	not_detected	none	none	1.0	1.0	feature_not_detected	none	reconciled
inflammasome_cytokine	inflammasome_cytokine	IL6	positive	1	0	false	not_detected	not_detected	not_detected	none	none	1.0	1.0	feature_not_detected	none	reconciled
inflammasome_cytokine	inflammasome_cytokine	CXCL8	positive	1	0	false	C9J4T6;P10145	C9J4T6;P10145	CXCL8	gene_symbol	high	0.988095	0.988095	feature_missingness_above_primary_threshold	none	reconciled
resolution_efferocytosis	partial resolution-associated protein score	MERTK	positive	1	0	false	not_detected	not_detected	not_detected	none	none	1.0	1.0	feature_not_detected	none	reconciled
resolution_efferocytosis	partial resolution-associated protein score	AXL	positive	1	0	false	not_detected	not_detected	not_detected	none	none	1.0	1.0	feature_not_detected	none	reconciled
resolution_efferocytosis	partial resolution-associated protein score	LRP1	positive	1	1	true	Q07954	Q07954;Q6PJ72;H0YJI8;Q7Z7K9;F5H0Z3;E9PHY1;H0YGW5;F5H7J9;O75581	LRP1	gene_symbol	high	0.0	0.0	included	none	reconciled
resolution_efferocytosis	partial resolution-associated protein score	APOE	positive	1	1	true	P02649;H0Y7L5;E9PEV4;E7ERP7	P02649;H0Y7L5;E9PEV4;E7ERP7	APOE	gene_symbol	high	0.107143	0.107143	included	lipid_foam_cell	reconciled
resolution_efferocytosis	partial resolution-associated protein score	IL10	positive	1	0	false	not_detected	not_detected	not_detected	none	none	1.0	1.0	feature_not_detected	none	reconciled
resolution_efferocytosis	partial resolution-associated protein score	TGFB1	positive	1	1	true	P01137	P01137;M0R2S0	TGFB1	gene_symbol	high	0.059524	0.059524	included	none	reconciled
monocyte_to_macrophage_differentiation	monocyte_to_macrophage_differentiation	CSF1R	positive	1	0	false	P07333;E9PEK4	P07333;E9PEK4;D6RGW1	CSF1R	gene_symbol	high	0.761905	0.761905	feature_missingness_above_primary_threshold	none	reconciled
monocyte_to_macrophage_differentiation	monocyte_to_macrophage_differentiation	CD14	positive	1	1	true	P08571;D6RFL4	P08571;D6RFL4;E7EVL5	CD14	gene_symbol	high	0.071429	0.071429	included	none	reconciled
monocyte_to_macrophage_differentiation	monocyte_to_macrophage_differentiation	CD68	positive	1	1	true	P34810	P34810;J3KRX0	CD68	gene_symbol	high	0.011905	0.011905	included	none	reconciled
monocyte_to_macrophage_differentiation	monocyte_to_macrophage_differentiation	ITGAM	positive	1	1	true	P11215	P11215;H3BMV4	ITGAM	gene_symbol	high	0.0	0.0	included	none	reconciled
monocyte_to_macrophage_differentiation	monocyte_to_macrophage_differentiation	MRC1	positive	1	1	true	P22897	P22897	MRC1	gene_symbol	high	0.0	0.0	included	none	reconciled
monocyte_to_macrophage_differentiation	monocyte_to_macrophage_differentiation	MARCO	positive	1	0	false	Q9UEW3	Q9UEW3	MARCO	gene_symbol	high	0.928571	0.928571	feature_missingness_above_primary_threshold	none	reconciled
monocyte_to_macrophage_differentiation	monocyte_to_macrophage_differentiation	LYZ	positive	1	1	true	P61626;F8VV32;A0A0B4J259	P61626;F8VV32;A0A0B4J259	LYZ	gene_symbol	high	0.0	0.0	included	none	reconciled
monocyte_to_macrophage_differentiation	monocyte_to_macrophage_differentiation	CTSS	positive	1	1	true	P25774	P25774;U3KPS4;U3KQE7	CTSS	gene_symbol	high	0.0	0.0	included	none	reconciled
monocyte_to_macrophage_differentiation	monocyte_to_macrophage_differentiation	LST1	positive	1	0	false	A0A024RCL9;O00453;F2Z2M1	A0A024RCL9;O00453;F2Z2M1	LST1	gene_symbol	high	0.72619	0.72619	feature_missingness_above_primary_threshold	none	reconciled
monocyte_to_macrophage_differentiation	monocyte_to_macrophage_differentiation	TYROBP	positive	1	1	true	X6RGC9;K7ES93;O43914	X6RGC9;K7ES93;O43914	TYROBP	gene_symbol	high	0.0	0.0	included	none	reconciled
monocyte_to_macrophage_differentiation	monocyte_to_macrophage_differentiation	SPI1	positive	1	0	false	P17947	P17947;F5H3K6	SPI1	gene_symbol	high	0.642857	0.642857	feature_missingness_above_primary_threshold	none	reconciled
monocyte_to_macrophage_differentiation	monocyte_to_macrophage_differentiation	MAFB	positive	1	0	false	Q9Y5Q3	Q9Y5Q3	MAFB	gene_symbol	high	0.988095	0.988095	feature_missingness_above_primary_threshold	none	reconciled
proteostasis_er_stress	proteostasis_er_stress	HSPA5	positive	1	1	true	P11021	P11021	HSPA5	gene_symbol	high	0.0	0.0	included	none	reconciled
proteostasis_er_stress	proteostasis_er_stress	HSP90B1	positive	1	1	true	P14625	P14625;Q96GW1;H0YIV0;F8W026;F8VPC7	HSP90B1	gene_symbol	high	0.0	0.0	included	none	reconciled
proteostasis_er_stress	proteostasis_er_stress	CALR	positive	1	1	true	P27797	P27797;K7EJB9;K7EL50	CALR	gene_symbol	high	0.0	0.0	included	none	reconciled
proteostasis_er_stress	proteostasis_er_stress	CANX	positive	1	1	true	P27824	P27824;H0Y9Q7;D6RGY2;D6RDP7;D6RB85;D6RFL1;D6RAU8;H0Y9H1;D6RAQ8;D6RHJ3;D6RD16	CANX	gene_symbol	high	0.0	0.0	included	none	reconciled
proteostasis_er_stress	proteostasis_er_stress	PDIA3	positive	2	2	true	H7BZJ3;P30101	H7BZJ3;P30101	PDIA3;PDIA3	gene_symbol	high	0.0	0.0	included	none	reconciled
proteostasis_er_stress	proteostasis_er_stress	PDIA4	positive	1	1	true	P13667	P13667;C9JMN9	PDIA4	gene_symbol	high	0.0	0.0	included	none	reconciled
proteostasis_er_stress	proteostasis_er_stress	XBP1	positive	1	0	false	not_detected	not_detected	not_detected	none	none	1.0	1.0	feature_not_detected	none	reconciled
proteostasis_er_stress	proteostasis_er_stress	ATF4	positive	1	0	false	not_detected	not_detected	not_detected	none	none	1.0	1.0	feature_not_detected	none	reconciled
proteostasis_er_stress	proteostasis_er_stress	DDIT3	positive	1	0	false	not_detected	not_detected	not_detected	none	none	1.0	1.0	feature_not_detected	none	reconciled
proteostasis_er_stress	proteostasis_er_stress	SQSTM1	positive	2	1	true	E9PFW8;C9JRJ8;Q13501;E7EMC7	E9PFW8;C9JRJ8;Q13501;E7EMC7;E3W990;D6RBF1;C9J6J8	SQSTM1;SQSTM1	gene_symbol	high	0.119048	1.0	feature_not_detected;included	none	reconciled
