## Supplementary Data 1 for "Longitudinal proteomic module profiles vary across human monocyte differentiation and polarization conditions": PXD016245_technical_filter_summary.tsv

filter_name	column_used	n_flagged	fraction_flagged	filter_applied_to_candidate_matrix	rationale	notes
remove_reverse	Reverse	80	0.012549	true	Technical MaxQuant flag removal only.	No biological interpretation is attached to retained or removed rows.
remove_potential_contaminants	Potential contaminant	144	0.022588	true	Technical MaxQuant flag removal only.	No biological interpretation is attached to retained or removed rows.
remove_only_identified_by_site	Only identified by site	149	0.023373	true	Technical MaxQuant flag removal only.	No biological interpretation is attached to retained or removed rows.
