## Supplementary Data 1 for "Longitudinal proteomic module profiles vary across human monocyte differentiation and polarization conditions": PXD016245_time_aware_artifact_hashes.tsv

path	sha256_lf_normalized	size_bytes_lf	role	frozen
reports/tables/PXD016245_time_aware_analysis_input.tsv	a6fe1012a7f2e26756376efa683945bcf59a53e2e7bb59725ef92cf1c1ecc21f	9651	sealed locked input	true
PXD016245_STATE_SEPARATION_TIME_AWARE_PREREG.md	ce2d30280a7619b1d7c7f74913d6d616e90819682f7025cfe3949038a0d15ef6	22242	sealed preregistration	true
reports/tables/PXD016245_time_aware_permutation_registry.tsv	d5b250f09fbb782c7d3cca1b2b3cb319c3f3dd61c585af0ff098fc07b6c8dfb8	792065	frozen 9999 permutations	true
reports/tables/PXD016245_time_aware_primary_result.tsv	7f37af52c1a249dd017a10d282bf05a8a304178e34f9b0e9001b2de9225dddf5	419	primary result	true
reports/tables/PXD016245_time_aware_lodo.tsv	3400e46dbab0aaeef74eefbf4a7d8fb5ccbe96f45b5f1f25ba384d4e4bb33c22	298	leave-one-donor-out	true
reports/tables/PXD016245_time_aware_interaction_sensitivity.tsv	79e499afc6380c7eb6ddebabfb84b988e86a3d070dc0087890b3dc4c7d7a17e3	235	interaction (non-decisional)	true
reports/tables/PXD016245_time_aware_day_specific.tsv	34a95791e913be975426b211b9ae7d1dad656b5f382ea1a0c05ccfc9bbac0248	376	day-specific BH	true
reports/tables/PXD016245_time_aware_module_specific.tsv	496c79c7b188357dee822d300a1b0d7b8e8fda11032578c65312e3154864e9df	842	module-specific BH	true
reports/tables/PXD016245_time_aware_leave_one_module_out.tsv	a58e1cc727e7083fa136dfff7ea961b032b555ec2ca484e84835381c9765b83a	915	leave-one-module-out	true
reports/tables/PXD016245_time_aware_scaling_sensitivity.tsv	4f1f64022ac9047483084f18496b74def98db181afd2a8e5d88bcb338b0bf46e	119	scaling (non-decisional)	true
reports/tables/PXD016245_time_aware_blocked_sensitivities.tsv	a1e190e587036f711fa76e016f843f10b9de7473b646de9f359b9fc892e1fae5	382	blocked sensitivities	true
reports/tables/PXD016245_time_aware_final_decision.tsv	5673cc9d51a9074602c422bec2c2fa3877e2b11efd502c5c35f8802e346417db	326	final decision	true
PXD016245_TIME_AWARE_SAFE_INTERPRETATION.md	d203618204ec3df8bf814bba673b58ca138724841942dc50599468a5ddc4b8f9	583	safe interpretation	true
src/cosmos_myeloid/pxd016245_time_aware_execution.py	856419dd1a258500dbb3532a3d8d5c15e52c8cc35f91d4441623e1ad7a9ffe45	21550	execution module	true
scripts/79_execute_pxd016245_time_aware.py	b92acb0f6acd95f7b7556de23e60782f0793d6f6987f2f7892757698cfebc8a5	7914	execution script	true
tests/test_pxd016245_time_aware_execution.py	3cf80d6799513e10f06d47bc3a9ce71e9ed8bf9f3838a2c1cebe59d1a74ae9cd	6447	execution tests	true
