## Supplementary Data 1 for "Longitudinal proteomic module profiles vary across human monocyte differentiation and polarization conditions": PXD016245_time_aware_audit_comparison.tsv

check	reported	recomputed	abs_diff	status
input_sha256	1fb757edd9bbb8e2354547ab733fc04a7888cad661b19e488a6e13c4664a8e66	1fb757edd9bbb8e2354547ab733fc04a7888cad661b19e488a6e13c4664a8e66		PASS
sealed_prereg_sha256	ce2d30280a7619b1d7c7f74913d6d616e90819682f7025cfe3949038a0d15ef6	ce2d30280a7619b1d7c7f74913d6d616e90819682f7025cfe3949038a0d15ef6		PASS
n_rows	80	80		PASS
factorial_complete	True	True		PASS
rank_reduced	8	8		PASS
rank_additive	11	11		PASS
rank_full	23	23		PASS
F_observed	4.257567	4.257567	2.02e-07	PASS
delta_R2	0.313663	0.313663	1.47e-07	PASS
delta_R2==R2f-R2r	0.313663	0.313663		PASS
delta_R2==SSb/SST	0.313663	0.313663		PASS
SSE_full_coding_invariant	49.163998	49.163998	1.96e-07	PASS
registry_rows	9999	9999		PASS
registry_unique	9999	9999		PASS
registry_no_identity	absent	absent		PASS
registry_valid_indices	0..23	ok		PASS
registry_F_perm_match	match	max|d|=5.00e-07	5.00e-07	PASS
primary_b_count		1		PASS
primary_p_value	0.000200	0.000200	0.00e+00	PASS
PRIMARY_SUPPORTED	True	True		PASS
LODO_A	F=2.980036,p=0.002000,dR2=0.316772	F=2.980036,p=0.002000,dR2=0.316772,ranks=7/22		PASS
LODO_B	F=5.089541,p=0.002000,dR2=0.389790	F=5.089541,p=0.002000,dR2=0.389790,ranks=7/22		PASS
LODO_C	F=3.146770,p=0.002000,dR2=0.324852	F=3.146770,p=0.002000,dR2=0.324852,ranks=7/22		PASS
LODO_P	F=2.946285,p=0.002000,dR2=0.315012	F=2.946285,p=0.002000,dR2=0.315012,ranks=7/22		PASS
interaction_F	1.613093	1.613093		PASS
interaction_p	0.000400	0.000400		PASS
interaction_non_decisional	yes	yes		PASS
day_BH_q	match	max|d|=3.33e-07	3.33e-07	PASS
module_BH_q	match	max|d|=3.33e-07	3.33e-07	PASS
LOMO_sign_is_full_minus_without	delta_R2_full - delta_R2_without	confirmed		PASS
scaling_F	4.403193	4.403193		PASS
scaling_non_decisional	yes	supportive_non_decisional		PASS
PERMDISP_blocked	BLOCKED	BLOCKED		PASS
LRP1_TGFB1_blocked	BLOCKED	BLOCKED		PASS
decision_ignores_sensitivities	1 outcome	1		PASS
final_decision_reproduced	TIME_ADJUSTED_PHENOTYPE_ARCHITECTURE_SUPPORTED_C1	TIME_ADJUSTED_PHENOTYPE_ARCHITECTURE_SUPPORTED_C1		PASS
no_prohibited_claims_permitted	all no	ok		PASS
