## Supplementary Data 1 for "Longitudinal proteomic module profiles vary across human monocyte differentiation and polarization conditions": PXD016245_time_aware_blocked_sensitivities.tsv

sensitivity	status	reason
resolution_efferocytosis_LRP1_TGFB1_without_APOE	SENSITIVITY_BLOCKED	requires recomputing a module score from proteins; the locked input has only aggregated module scores and rescoring is prohibited
restricted_PERMDISP	SENSITIVITY_BLOCKED	exact restricted-permutation dispersion algorithm is not unambiguously defined in the sealed prereg; not substituted
