## Supplementary Data 1 for "Longitudinal proteomic module profiles vary across human monocyte differentiation and polarization conditions": PXD016245_time_aware_decision_reproduction.tsv

field	value
F_observed	4.257567
delta_R2	0.313663
b_extreme_count	1
p_primary	0.000200
decision	TIME_ADJUSTED_PHENOTYPE_ARCHITECTURE_SUPPORTED_C1
decision_inputs	stop_rule + primary_criterion + four LODO only
sensitivities_used_in_decision	none
