## Supplementary Data 1 for "Longitudinal proteomic module profiles vary across human monocyte differentiation and polarization conditions": PXD016245_time_aware_frozen_values.tsv

quantity	frozen_value
F_observed	4.257567
delta_R2	0.313663
p_primary	0.000200
b	1
B	9999
seed	20260615
interaction_F	1.613093
interaction_p	0.000400
scaling_F	4.403193
decision	TIME_ADJUSTED_PHENOTYPE_ARCHITECTURE_SUPPORTED_C1
input_sha256	1fb757edd9bbb8e2354547ab733fc04a7888cad661b19e488a6e13c4664a8e66
sealed_prereg_sha256	ce2d30280a7619b1d7c7f74913d6d616e90819682f7025cfe3949038a0d15ef6
