## Supplementary Data 1 for "Longitudinal proteomic module profiles vary across human monocyte differentiation and polarization conditions": PXD016245_time_aware_input_manifest.tsv

artifact	path	sha256	size_bytes	rows	columns	role	locked_for_a001	notes
PXD016245_time_aware_analysis_input.tsv	reports/tables/PXD016245_time_aware_analysis_input.tsv	1fb757edd9bbb8e2354547ab733fc04a7888cad661b19e488a6e13c4664a8e66	9732	80	13	locked primary analytical input (80x8)	yes	pivoted from frozen scores; 80 obs after excluding 4 day-0 monocytes
PXD016245_module_scores.tsv	reports/tables/PXD016245_module_scores.tsv	3baa976fd695b0b482f586ee656a313fbf7adddd6b13089c9aa350aa3d6a3a0b	135420	672	19	frozen long module-score table (84x8)	yes	scores frozen; rescoring prohibited during A001
configs/modules.yml	configs/modules.yml	d9186dcb4825742c95f7078b7fa161e162e56d446a9953cfe681f3c8db79e59c	7122	NA	NA	module definitions	yes	8 module definitions; orientation fixed
PXD016245_candidate_matrix_unscored.tsv	data/processed_public/PXD016245/PXD016245_candidate_matrix_unscored.tsv	c54e374cadcecd35a1e8d4a791b0540b61aec69064929af3beb68492534556b6	3964307	6029	88	source quantitative matrix used for scoring	yes	source matrix; raw, not re-standardized
scripts/18_PXD016245_limited_module_scoring.py	scripts/18_PXD016245_limited_module_scoring.py	faf37890eac61bb7adf039c9789dce90374f315b5474299ce06a6c4494484ff2	624	NA	NA	frozen scoring script	yes	scoring provenance; standardization over 84 samples
