## Supplementary Data 1 for "Longitudinal proteomic module profiles vary across human monocyte differentiation and polarization conditions": PXD016245_time_aware_input_qc.tsv

check	result
n_rows	80
n_donors	4
n_phenotypes	4
n_timepoints	5
timepoint_unknown_rows	0
duplicate_combos	0
missing_combos	0
monocytes_in_primary_input	0
rescoring_performed	NO
standardization_recomputed	NO
