## Supplementary Data 1 for "Longitudinal proteomic module profiles vary across human monocyte differentiation and polarization conditions": PXD016245_time_aware_interaction_sensitivity.tsv

test	df_block	df_resid	F_observed	p	delta_R2	annotation	role
interaction_block_full_vs_additive	12	57	1.613093	0.000400	0.095072	INTERACTION_SENSITIVITY_PRESENT	secondary_non_primary_non_decisional (Freedman-Lane residual permutation)
