## Supplementary Data 1 for "Longitudinal proteomic module profiles vary across human monocyte differentiation and polarization conditions": PXD016245_time_aware_leave_one_module_out.tsv

module_removed	delta_R2_full_space	delta_R2_without_module	change_in_delta_R2	F_without_module	p_without_module	role
glycolysis_ppp	0.313663	0.358552	-0.044889	4.438017	0.000200	descriptive_only_no_driver_claim
mitochondrial_oxphos	0.313663	0.310125	0.003538	4.002807	0.000200	descriptive_only_no_driver_claim
lipid_foam_cell	0.313663	0.316555	-0.002892	4.382124	0.000200	descriptive_only_no_driver_claim
redox_ros	0.313663	0.306176	0.007487	4.071312	0.000200	descriptive_only_no_driver_claim
inflammasome_cytokine	0.313663	0.324010	-0.010347	4.449091	0.000200	descriptive_only_no_driver_claim
resolution_efferocytosis	0.313663	0.295183	0.018480	4.115478	0.000200	descriptive_only_no_driver_claim
monocyte_to_macrophage_differentiation	0.313663	0.304627	0.009036	4.188109	0.000200	descriptive_only_no_driver_claim
proteostasis_er_stress	0.313663	0.297521	0.016142	4.415934	0.000200	descriptive_only_no_driver_claim
