## Supplementary Data 1 for "Longitudinal proteomic module profiles vary across human monocyte differentiation and polarization conditions": PXD016245_time_aware_lodo.tsv

donor_excluded	n	rank_reduced	rank_full	df_block	df_resid	F	p	delta_R2	joint_criterion	status
A	60	7	22	15	38	2.980036	0.002000	0.316772	True	ok
B	60	7	22	15	38	5.089541	0.002000	0.389790	True	ok
C	60	7	22	15	38	3.146770	0.002000	0.324852	True	ok
P	60	7	22	15	38	2.946285	0.002000	0.315012	True	ok
