## Supplementary Data 1 for "Longitudinal proteomic module profiles vary across human monocyte differentiation and polarization conditions": PXD016245_time_aware_module_specific.tsv

module	F	p	q_bh	delta_R2	role
glycolysis_ppp	2.957740	0.001700	0.003400	0.133295	descriptive_no_pathway_no_flux_no_mechanism
mitochondrial_oxphos	5.316017	0.000300	0.001600	0.325271	descriptive_no_pathway_no_flux_no_mechanism
lipid_foam_cell	2.769497	0.003200	0.004000	0.267469	descriptive_no_pathway_no_flux_no_mechanism
redox_ros	10.030337	0.000400	0.001600	0.453019	descriptive_no_pathway_no_flux_no_mechanism
inflammasome_cytokine	2.863553	0.003500	0.004000	0.230443	descriptive_no_pathway_no_flux_no_mechanism
resolution_efferocytosis	4.894635	0.000800	0.002133	0.410559	descriptive_no_pathway_no_flux_no_mechanism
monocyte_to_macrophage_differentiation	5.286386	0.004300	0.004300	0.481138	descriptive_no_pathway_no_flux_no_mechanism
proteostasis_er_stress	3.658940	0.002800	0.004000	0.416837	descriptive_no_pathway_no_flux_no_mechanism
