## Supplementary Data 1 for "Longitudinal proteomic module profiles vary across human monocyte differentiation and polarization conditions": PXD016245_time_aware_prereg_claim_boundaries.tsv

category	items
allowed	C1 descriptive time-adjusted within-dataset separation by cell identity
blocked	mechanism; causality; convergence; integration; validation; flux; trajectory-as-mechanism; therapeutic; clinical utility; C2/C3
units	n=4 independent donors; 80 repeated longitudinal observations; limited power and generalizability
threshold	incremental R2 > 0.02 is a preregistered practical-relevance filter, not a universal biological cutoff
