## Supplementary Data 1 for "Longitudinal proteomic module profiles vary across human monocyte differentiation and polarization conditions": PXD016245_time_aware_prereg_decision_rules.tsv

order	decision_code	condition
1	EXECUTION_BLOCKED_INVALID_DESIGN	a stop rule fires (including design-rank mismatch rank(Z_reduced)!=8 or rank(Z_full)!=23)
2	ORIGINAL_SEPARATION_NOT_SUPPORTED_AFTER_TIME_ADJUSTMENT	primary does not meet p<=0.05 and incremental R2>0.02
3	AMBIGUOUS_LOW_DONOR_STABILITY_C1	primary meets criterion but >=1 leave-one-donor-out run loses the joint criterion
4	TIME_ADJUSTED_PHENOTYPE_ARCHITECTURE_SUPPORTED_C1	primary meets criterion and all four leave-one-donor-out runs keep it
