## Supplementary Data 1 for "Longitudinal proteomic module profiles vary across human monocyte differentiation and polarization conditions": PXD016245_time_aware_prereg_endpoints.tsv

endpoint	definition	statistic	type
primary_joint_phenotype_block	phenotype + factor(timepoint):phenotype (full vs reduced)	permutation p-value + incremental R2 (pseudo-F from reduced vs full SS)	primary
incremental_R2	R2(full) - R2(reduced)	incremental R2	primary
interaction_block	full vs additive (df = 12); annotation only, never decisional	pseudo-F under Freedman-Lane residual permutation of the additive model (Y_star = Yhat_additive + permuted residuals); p=(b+1)/(B+1)	secondary_non_decisional
