## Supplementary Data 1 for "Longitudinal proteomic module profiles vary across human monocyte differentiation and polarization conditions": PXD016245_time_aware_prereg_models.tsv

model	scope	formula	role
reduced	multivariate	Y ~ donor + factor(timepoint)	baseline adjustment (donor + time)
full	multivariate	Y ~ donor + factor(timepoint) + phenotype + factor(timepoint):phenotype	adds joint phenotype block
additive	multivariate	Y ~ donor + factor(timepoint) + phenotype	sensitivity: no interaction
module_reduced	per-module	score ~ donor + factor(timepoint)	per-module baseline (fixed effects)
module_full	per-module	score ~ donor + factor(timepoint) + phenotype + factor(timepoint):phenotype	per-module full (fixed effects); NO random intercept
day10	day-10 secondary sensitivity	Y ~ donor + phenotype (day 10 only)	pre-specified secondary terminal-time sensitivity; not confirmatory; cannot rescue primary
