## Supplementary Data 1 for "Longitudinal proteomic module profiles vary across human monocyte differentiation and polarization conditions": PXD016245_time_aware_prereg_permutations.tsv

scheme	unit	strata	n_permutations	seed	p_value_formula	observed_assignment	sampling	decision_weight	preserves_trajectories
trajectory_preserving_within_donor	donor x phenotype trajectory	donor (one relabeling per donor applied to all 5 timepoints)	9999	20260615	(b+1)/(B+1)	excluded from B, added via +1	without replacement over distinct perms	decisional	yes
known_signal_residual	donor x phenotype trajectory on residuals of score ~ donor + factor(timepoint)	donor	9999	20260615	(b+1)/(B+1)	excluded	without replacement	supportive	yes
timepoint_stratified_label	phenotype label	donor x timepoint (independent)	9999	20260615	(b+1)/(B+1)	excluded	without replacement	supportive_non_primary_non_decisional	no
free_label_shuffle	phenotype label	none	9999	20260615	(b+1)/(B+1)	excluded	without replacement	diagnostic_non_decisional	no
