## Supplementary Data 1 for "Longitudinal proteomic module profiles vary across human monocyte differentiation and polarization conditions": PXD016245_time_aware_prereg_sensitivities.tsv

id	description	type	permutation
S1	day-10 pre-specified secondary terminal-time sensitivity (NOT confirmatory; cannot rescue a negative primary); annotation DAY10_SECONDARY_SIGNAL_PRESENT/ABSENT only	sensitivity	phenotype within donor (single timepoint); reported under the five-day BH family
S2	separate phenotype tests at days 2,4,6,8,10 (one Benjamini-Hochberg family across the five days)	sensitivity	phenotype within donor (single timepoint)
S3	additive model without interaction	sensitivity	trajectory_preserving_within_donor
S4	interaction-block secondary sensitivity (full vs additive, df=12); non-primary, non-decisional; annotation INTERACTION_SENSITIVITY_PRESENT/ABSENT/BLOCKED only; cannot rescue or invalidate the primary	secondary_non_decisional	freedman_lane_residual_under_additive (Y_star = Yhat_additive + permuted residuals as trajectories within donor; B=9999; seed=20260615; p=(b+1)/(B+1))
S5	numeric-linear time coding	sensitivity	trajectory_preserving_within_donor
S6	restricted PERMDISP under trajectory-preserving within-donor scheme; record BLOCKED if not unambiguously applicable	sensitivity	trajectory_preserving_within_donor_or_BLOCKED
S7	module-wise time-aware tests with BH across 8 modules	sensitivity	trajectory_preserving_within_donor
S8	time-conditioned leave-one-module-out influence	sensitivity	trajectory_preserving_within_donor
S9	leave-one-donor-out stability (omit A/B/C/P; report incremental R2, p, decision stability); bootstrap is not used	principal_stability	trajectory permutation within the 3 remaining donors (max 24^3=13824; 9999 if not exhaustive; seed 20260615)
S10	unit-variance module scaling: center each module to its 80-row mean and divide by sample SD (ddof=1); rerun same models/permutations; record BLOCKED if any module SD is zero; cannot rescue or invalidate the primary decision	supportive_non_decisional	trajectory_preserving_within_donor
S11a	resolution/efferocytosis: original partial module (3/6: LRP1,APOE,TGFB1)	sensitivity	trajectory_preserving_within_donor
S11b	resolution/efferocytosis: exclude whole module	sensitivity	trajectory_preserving_within_donor
S11c	resolution/efferocytosis: exclude APOE, use only LRP1 and TGFB1	sensitivity	trajectory_preserving_within_donor
S11note	none of S11a-c measures functional efferocytosis	statement	NA
S12	timepoint-stratified label permutation sensitivity (R1 scheme); does not preserve complete phenotype trajectories	supportive_non_primary_non_decisional	timepoint_stratified_label
