## Supplementary Data 1 for "Longitudinal proteomic module profiles vary across human monocyte differentiation and polarization conditions": PXD016245_time_aware_primary_result.tsv

metric	value
rank_reduced	8
rank_full	23
rank_additive	11
df_block	15
df_resid	57
SST	175.615167
SSE_reduced	104.247952
SSE_full	49.163998
SS_block	55.083954
F_observed	4.257567
p_primary	0.000200
delta_R2	0.313663
criterion_p_le_0.05	True
criterion_effect_gt_0.02	True
PRIMARY_SUPPORTED	True
B	9999
seed	20260615
n_unique_permutations	9999
input_sha256	1fb757edd9bbb8e2354547ab733fc04a7888cad661b19e488a6e13c4664a8e66
