## Supplementary Data 1 for "Longitudinal proteomic module profiles vary across human monocyte differentiation and polarization conditions": PXD016245_time_aware_resolution_sensitivity.tsv

analysis	delta_R2	F	p	status	note
primary_space_with_resolution_3of6	0.313663	4.257567	0.000200	ok	resolution_efferocytosis covered 3/6 (LRP1,APOE,TGFB1); APOE shared with lipid_foam_cell; not functional efferocytosis
exclude_resolution_efferocytosis	0.295183	4.115478	0.000200	ok	7-module space dropping resolution_efferocytosis
LRP1_TGFB1_without_APOE	NA	NA	NA	SENSITIVITY_BLOCKED	requires protein-level rescoring not available from the locked aggregated input
