## Supplementary Data 1 for "Longitudinal proteomic module profiles vary across human monocyte differentiation and polarization conditions": SHA256SUMS.tsv

path	size_bytes	sha256
historical_ST001835_not_interpretable/READ_FIRST.md	332	2cd7b587af41d4f02df6c705d1e3780cd17dd0687364d4e88a7a0d9700450ff2
historical_ST001835_not_interpretable/ST001835_secondary_metabolic_state_separation_claim_trace.tsv	432	5c7967500ea01f2f15cd13e508d2e5c9fab8b387396129eb4bbaca7eed041d91
historical_ST001835_not_interpretable/ST001835_secondary_metabolic_state_separation_decision.tsv	698	4eca548edc5de145396b3d40e367009a4726e204d806a4fc2dfd538890298979
historical_ST001835_not_interpretable/ST001835_secondary_metabolic_state_separation_energy.tsv	498	0094767125e10dc092faa74e38035f4801683f0c5f97cb781b088701ba63521a
historical_ST001835_not_interpretable/ST001835_secondary_metabolic_state_separation_group_summary.tsv	486	c20799d03acd69abbf15d6fc88c7ef3253bcc315bde570fdf67864394426f1db
historical_ST001835_not_interpretable/ST001835_secondary_metabolic_state_separation_mmd_pairwise.tsv	395	8681d62cdf8abf20ca17e0f67f653f65099f4be9f11aa2859d977d629a12a455
historical_ST001835_not_interpretable/ST001835_secondary_metabolic_state_separation_next_phase_options.tsv	881	9b4df2d5aa0eb7e57a9dc7e46258d2ab2f806233af4335a72e55029e72f5ba02
historical_ST001835_not_interpretable/ST001835_secondary_metabolic_state_separation_pca_summary.tsv	247	5f3f6b1b327be9be5ac919884b6f0fd6d0688a8ac71c2fb4677ce3cd7e8a170e
historical_ST001835_not_interpretable/ST001835_secondary_metabolic_state_separation_permanova.tsv	247	ba98a512fdd664c200fae6e277868cbd0a415dc357d289ea94b46649128185f3
historical_ST001835_not_interpretable/ST001835_USED_FEATURE_MAPPING_AUDIT.tsv	7284	7038465d6396d8300f1e546c8647f76e7e471f9108b0582bd672b0049e757114
manuscript_v1_0_module_assay_feature_detail.tsv	20422	bf7f6f8c2e90ed40233206e7f9ca9e9b57a57f96ad0f75f1c63c1ad222277198
manuscript_v1_0_module_definitions.tsv	2034	1d577bcf9f476646623e4a25cdc1129a374996ff396d2afb4bab2652c0419f5a
manuscript_v1_0_module_protein_detail.tsv	14025	792c814b71ebe7af6f0a5b562c4a2f485c9cab6eabf67e34a465caf4facfe977
PXD016245_module_feature_usage.tsv	16717	b6dabd4f17ea9d0b3ddb7515c0c3a3f04cc4752c93d73e4e05b81319ed9b6690
PXD016245_technical_filter_summary.tsv	613	4e635f3eb7bb110419e498647b69f4d53315251bba9c0aa93a0733128541890e
PXD016245_time_aware_artifact_hashes.tsv	2443	bd9f11f7179a6f2c33400acf4d4740510179ffb9c2bb6b602a4403d3699f334d
PXD016245_time_aware_audit_comparison.tsv	2113	788625cf7ff470ccbfc396dcd113e06c7f332f8372203058d4f25218f7418598
PXD016245_time_aware_blocked_sensitivities.tsv	382	a1e190e587036f711fa76e016f843f10b9de7473b646de9f359b9fc892e1fae5
PXD016245_time_aware_day_specific.tsv	376	34a95791e913be975426b211b9ae7d1dad656b5f382ea1a0c05ccfc9bbac0248
PXD016245_time_aware_decision_reproduction.tsv	253	31dba554b9aefbea02db4b6c96bca01c86f5c5ecc2102188767ee38bce196796
PXD016245_time_aware_frozen_values.tsv	405	ea6841f5f7b797fe8f7479c917ad0bfa70993a7cba2dff93e8242ec6ac68e5cc
PXD016245_time_aware_input_manifest.tsv	1308	d635c4f7854bbd8d80ac075b98102b6702a5e606998ae2716267caa2864bb096
PXD016245_time_aware_input_qc.tsv	218	1123492c8d9b9343462317b2b70a18bc039dd91ecb275191c81aa9144c3c292a
PXD016245_time_aware_interaction_sensitivity.tsv	235	79e499afc6380c7eb6ddebabfb84b988e86a3d070dc0087890b3dc4c7d7a17e3
PXD016245_time_aware_leave_one_module_out.tsv	915	a58e1cc727e7083fa136dfff7ea961b032b555ec2ca484e84835381c9765b83a
PXD016245_time_aware_lodo.tsv	298	3400e46dbab0aaeef74eefbf4a7d8fb5ccbe96f45b5f1f25ba384d4e4bb33c22
PXD016245_time_aware_module_specific.tsv	842	496c79c7b188357dee822d300a1b0d7b8e8fda11032578c65312e3154864e9df
PXD016245_time_aware_prereg_claim_boundaries.tsv	448	2e58400b6b91f64cf326c7f6974822cebf10796996e1bcba8787a789c5579d6c
PXD016245_time_aware_prereg_decision_rules.tsv	506	eb5082da735f100d4c8be1f61fe461f75f67b8f357a4bb33b9b1aa31da020bb8
PXD016245_time_aware_prereg_endpoints.tsv	502	2d3f9be440fc3bfb78ecb7043b8068fd4cff5a4b75b7db42d8e9f24b9ab3b8ea
PXD016245_time_aware_prereg_models.tsv	730	1ec0eddff66d6029258fbb2bffd23a15158569d5caad7598ff147c10aabd4569
PXD016245_time_aware_prereg_permutations.tsv	831	c75d81e9a09bc90644f99ca19cb7af43613be46e0a065f03309e68f680abc363
PXD016245_time_aware_prereg_sensitivities.tsv	2495	a728ff74d37577169946c98cdeeac7f372f2ab8e30f30ad7ea9cd3e5a59f64d4
PXD016245_time_aware_primary_result.tsv	419	7f37af52c1a249dd017a10d282bf05a8a304178e34f9b0e9001b2de9225dddf5
PXD016245_time_aware_resolution_sensitivity.tsv	463	2fead1b5bba72283eedd4f595ecb2dcbb5c78c40525071f8f1e1e4620771074c
PXD016245_time_aware_result_manifest.tsv	4285	1f4958c82216abe8ba88f2da0877d6365cf9bf3dd94863719da605600b8547f3
PXD016245_time_aware_scaling_sensitivity.tsv	119	4f1f64022ac9047483084f18496b74def98db181afd2a8e5d88bcb338b0bf46e
README.md	1187	3e7ad1a0225fc874d5c7cbdcd114f4a35bc5bf43ae0039f1917feb4f55863235
SOURCE_DESIGN_CORRECTION.md	5868	eb379910675a470034246b3ab476f03905e30fe55f3b76893a676e2308f95aa7
