## Supplementary Data 2 for "Longitudinal proteomic module profiles vary across human monocyte differentiation and polarization conditions": DESCRIPTIVE_DAY10_MINUS_DAY2.tsv

module	phenotype	n_source_blocks	mean_change	sd_change	minimum_change	maximum_change	positive_source_blocks	negative_source_blocks
glycolysis_ppp	M1	4	1.211150500	0.196186358	1.011547000	1.475701000	4	0
glycolysis_ppp	M2	4	1.567049250	0.838190228	1.128245000	2.823932000	4	0
glycolysis_ppp	dendritic_cell	4	1.151898500	0.764425385	0.394528000	2.153031000	4	0
glycolysis_ppp	osteoclast	4	1.993603750	0.305541570	1.685534000	2.384895000	4	0
inflammasome_cytokine	M1	4	-0.228612250	0.843926091	-1.442860000	0.495038000	2	2
inflammasome_cytokine	M2	4	-0.468534500	0.619193518	-1.124988000	0.335369000	1	3
inflammasome_cytokine	dendritic_cell	4	-0.742441000	0.598529151	-1.535551000	-0.081408000	0	4
inflammasome_cytokine	osteoclast	4	-0.864598500	0.126695999	-1.039462000	-0.736148000	0	4
lipid_foam_cell	M1	4	0.117226750	0.421256668	-0.388416000	0.625930000	3	1
lipid_foam_cell	M2	4	0.597998500	0.513690463	-0.017790000	1.238572000	3	1
lipid_foam_cell	dendritic_cell	4	0.379058000	0.138587157	0.183839000	0.504220000	4	0
lipid_foam_cell	osteoclast	4	0.396905250	0.501927719	-0.003558000	1.068474000	3	1
mitochondrial_oxphos	M1	4	0.590907000	0.683101324	-0.312547000	1.140038000	3	1
mitochondrial_oxphos	M2	4	-0.228436500	0.929772306	-1.573334000	0.557951000	2	2
mitochondrial_oxphos	dendritic_cell	4	0.804288750	1.051160979	-0.350625000	2.166296000	3	1
mitochondrial_oxphos	osteoclast	4	1.007926500	1.276582283	-0.554087000	2.235158000	3	1
monocyte_to_macrophage_differentiation	M1	4	0.333497250	0.245384244	0.142248000	0.661714000	4	0
monocyte_to_macrophage_differentiation	M2	4	0.145308250	0.611398302	-0.485582000	0.983025000	3	1
monocyte_to_macrophage_differentiation	dendritic_cell	4	-0.089672000	0.158367661	-0.241232000	0.124498000	1	3
monocyte_to_macrophage_differentiation	osteoclast	4	-0.220732500	0.169016252	-0.406011000	-0.003744000	0	4
proteostasis_er_stress	M1	4	-1.324218750	1.211411082	-3.025602000	-0.235826000	0	4
proteostasis_er_stress	M2	4	-0.628410750	0.458370906	-1.290543000	-0.261414000	0	4
proteostasis_er_stress	dendritic_cell	4	-0.365733000	0.709865303	-1.186197000	0.547545000	1	3
proteostasis_er_stress	osteoclast	4	0.291184250	0.837669284	-0.803436000	1.057484000	3	1
redox_ros	M1	4	-0.409946000	0.045175615	-0.471696000	-0.363727000	0	4
redox_ros	M2	4	-0.354233000	0.292580699	-0.748102000	-0.065152000	0	4
redox_ros	dendritic_cell	4	-0.874634500	0.416962563	-1.427470000	-0.429928000	0	4
redox_ros	osteoclast	4	-0.597293000	0.149212578	-0.790992000	-0.468833000	0	4
resolution_efferocytosis	M1	4	1.570394000	0.785365864	0.974870000	2.725934000	4	0
resolution_efferocytosis	M2	4	0.491523000	0.238158371	0.197355000	0.756324000	4	0
resolution_efferocytosis	dendritic_cell	4	0.578984750	1.008536475	-0.893133000	1.361197000	3	1
resolution_efferocytosis	osteoclast	4	0.262690000	0.633601063	-0.674466000	0.691531000	3	1
