## Supplementary Data 2 for "Longitudinal proteomic module profiles vary across human monocyte differentiation and polarization conditions": DESCRIPTIVE_MODULE_TRAJECTORIES.tsv

module	phenotype	timepoint	n	mean	sd	minimum	maximum
glycolysis_ppp	M1	2	4	-0.846759750	0.330758201	-1.320992000	-0.578618000
glycolysis_ppp	M1	4	4	0.067147000	0.173579394	-0.063557000	0.320657000
glycolysis_ppp	M1	6	4	0.317983250	0.093269890	0.178963000	0.371941000
glycolysis_ppp	M1	8	4	0.375897000	0.138364442	0.178904000	0.486057000
glycolysis_ppp	M1	10	4	0.364390750	0.141823356	0.154709000	0.464262000
glycolysis_ppp	M2	2	4	-1.342742000	0.829694850	-2.559192000	-0.703970000
glycolysis_ppp	M2	4	4	-0.386713000	0.208997154	-0.568004000	-0.101939000
glycolysis_ppp	M2	6	4	0.057009750	0.264446874	-0.241240000	0.339462000
glycolysis_ppp	M2	8	4	0.169255250	0.306693279	-0.145175000	0.570316000
glycolysis_ppp	M2	10	4	0.224307250	0.179044645	0.001732000	0.434560000
glycolysis_ppp	dendritic_cell	2	4	-0.864943500	0.686602619	-1.795954000	-0.259276000
glycolysis_ppp	dendritic_cell	4	4	-0.020805250	0.356896205	-0.349546000	0.479039000
glycolysis_ppp	dendritic_cell	6	4	0.251849000	0.403915295	-0.079948000	0.839040000
glycolysis_ppp	dendritic_cell	8	4	0.265745000	0.286150401	-0.034637000	0.604802000
glycolysis_ppp	dendritic_cell	10	4	0.286955000	0.103224907	0.135252000	0.357077000
glycolysis_ppp	osteoclast	2	4	-0.825798750	0.206711181	-1.084563000	-0.580213000
glycolysis_ppp	osteoclast	4	4	-0.069726750	0.382001598	-0.455003000	0.439490000
glycolysis_ppp	osteoclast	6	4	0.443437000	0.201180693	0.295071000	0.727176000
glycolysis_ppp	osteoclast	8	4	0.757795750	0.239193914	0.417482000	0.948315000
glycolysis_ppp	osteoclast	10	4	1.167805000	0.442151596	0.600971000	1.545309000
mitochondrial_oxphos	M1	2	4	0.255584000	0.688998475	-0.428421000	1.130318000
mitochondrial_oxphos	M1	4	4	-0.681464500	0.161889493	-0.848907000	-0.517718000
mitochondrial_oxphos	M1	6	4	-0.442287250	0.209395786	-0.740131000	-0.279773000
mitochondrial_oxphos	M1	8	4	0.314013500	0.104379894	0.218679000	0.424465000
mitochondrial_oxphos	M1	10	4	0.846491000	0.108243559	0.711617000	0.965387000
mitochondrial_oxphos	M2	2	4	0.129503750	0.888024189	-0.674786000	1.379026000
mitochondrial_oxphos	M2	4	4	-1.179790750	0.266978452	-1.415020000	-0.798412000
mitochondrial_oxphos	M2	6	4	-0.660426000	0.348856373	-1.008284000	-0.213942000
mitochondrial_oxphos	M2	8	4	-0.481825750	0.339702770	-0.851624000	-0.040847000
mitochondrial_oxphos	M2	10	4	-0.098932750	0.108785108	-0.194308000	0.056877000
mitochondrial_oxphos	dendritic_cell	2	4	0.260723000	0.635379916	-0.126887000	1.207304000
mitochondrial_oxphos	dendritic_cell	4	4	0.246794250	0.446079657	-0.113373000	0.833008000
mitochondrial_oxphos	dendritic_cell	6	4	0.339137250	0.336271071	0.104999000	0.829847000
mitochondrial_oxphos	dendritic_cell	8	4	0.678110000	0.337557725	0.343207000	0.993905000
mitochondrial_oxphos	dendritic_cell	10	4	1.065011750	0.668159024	0.519146000	2.039409000
mitochondrial_oxphos	osteoclast	2	4	-0.101595250	0.855597924	-1.063827000	0.906186000
mitochondrial_oxphos	osteoclast	4	4	-0.910505000	0.212399437	-1.213685000	-0.733571000
mitochondrial_oxphos	osteoclast	6	4	-0.324403750	0.096796453	-0.380559000	-0.179895000
mitochondrial_oxphos	osteoclast	8	4	0.235137000	0.161053582	0.043726000	0.377388000
mitochondrial_oxphos	osteoclast	10	4	0.906331250	0.451387414	0.352099000	1.360807000
lipid_foam_cell	M1	2	4	-0.266986500	0.513064341	-0.960613000	0.173035000
lipid_foam_cell	M1	4	4	-0.365575250	0.257769370	-0.707526000	-0.103126000
lipid_foam_cell	M1	6	4	-0.000538000	0.182713364	-0.159375000	0.238537000
lipid_foam_cell	M1	8	4	-0.046179000	0.228584376	-0.329415000	0.160492000
lipid_foam_cell	M1	10	4	-0.149759750	0.176619030	-0.334683000	0.084356000
lipid_foam_cell	M2	2	4	-0.327014750	0.322304739	-0.767649000	-0.028043000
lipid_foam_cell	M2	4	4	0.025184750	0.305625092	-0.156326000	0.482392000
lipid_foam_cell	M2	6	4	0.248489750	0.406104769	-0.318395000	0.646874000
lipid_foam_cell	M2	8	4	0.401342750	0.381896944	-0.166540000	0.661524000
lipid_foam_cell	M2	10	4	0.270983750	0.227776038	-0.045833000	0.470923000
lipid_foam_cell	dendritic_cell	2	4	-0.137866250	0.272362386	-0.538665000	0.070087000
lipid_foam_cell	dendritic_cell	4	4	-0.490792000	0.291090906	-0.924926000	-0.308865000
lipid_foam_cell	dendritic_cell	6	4	-0.045046750	0.354031041	-0.538305000	0.304651000
lipid_foam_cell	dendritic_cell	8	4	0.345055000	0.239647379	0.157144000	0.696189000
lipid_foam_cell	dendritic_cell	10	4	0.241191750	0.193865444	-0.034445000	0.404696000
lipid_foam_cell	osteoclast	2	4	-0.228776500	0.285503989	-0.617196000	0.054630000
lipid_foam_cell	osteoclast	4	4	0.276768500	0.267378045	-0.076291000	0.572369000
lipid_foam_cell	osteoclast	6	4	0.192753500	0.158934835	-0.021492000	0.339801000
lipid_foam_cell	osteoclast	8	4	0.319521750	0.131306361	0.151534000	0.457928000
lipid_foam_cell	osteoclast	10	4	0.168128750	0.234581357	-0.084352000	0.451278000
redox_ros	M1	2	4	0.359483250	0.101647210	0.226339000	0.473362000
redox_ros	M1	4	4	0.269963000	0.130016655	0.127024000	0.439400000
redox_ros	M1	6	4	0.257660500	0.153618582	0.029244000	0.353602000
redox_ros	M1	8	4	0.065160250	0.164438103	-0.122313000	0.256517000
redox_ros	M1	10	4	-0.050462750	0.136390314	-0.245357000	0.066051000
redox_ros	M2	2	4	0.228136250	0.163118580	0.045669000	0.405459000
redox_ros	M2	4	4	0.137626250	0.136969166	-0.056422000	0.238285000
redox_ros	M2	6	4	0.149766000	0.152948962	-0.064085000	0.264974000
redox_ros	M2	8	4	0.127580250	0.112820791	0.008660000	0.275377000
redox_ros	M2	10	4	-0.126096750	0.178235596	-0.342643000	0.078746000
redox_ros	dendritic_cell	2	4	0.210276000	0.139948570	0.033928000	0.376156000
redox_ros	dendritic_cell	4	4	-0.207636750	0.095601923	-0.328563000	-0.094725000
redox_ros	dendritic_cell	6	4	-0.464214500	0.186068440	-0.717528000	-0.270126000
redox_ros	dendritic_cell	8	4	-0.587522750	0.223988619	-0.849751000	-0.392054000
redox_ros	dendritic_cell	10	4	-0.664358500	0.374174147	-1.218564000	-0.396000000
redox_ros	osteoclast	2	4	0.187654000	0.102139022	0.053329000	0.276694000
redox_ros	osteoclast	4	4	0.226304500	0.356157616	-0.150843000	0.707975000
redox_ros	osteoclast	6	4	-0.005425750	0.175358064	-0.122394000	0.254864000
redox_ros	osteoclast	8	4	-0.084650500	0.110009255	-0.217718000	0.050522000
redox_ros	osteoclast	10	4	-0.409639000	0.123249288	-0.514298000	-0.235055000
inflammasome_cytokine	M1	2	4	0.483168000	0.298063680	0.258389000	0.895353000
inflammasome_cytokine	M1	4	4	-0.084200000	0.251864738	-0.344018000	0.260991000
inflammasome_cytokine	M1	6	4	0.059638000	0.516435680	-0.433824000	0.741054000
inflammasome_cytokine	M1	8	4	0.229019500	0.457581421	-0.179951000	0.882897000
inflammasome_cytokine	M1	10	4	0.254555750	0.638326466	-0.547507000	1.003967000
inflammasome_cytokine	M2	2	4	0.325171250	0.368263900	-0.005880000	0.824688000
inflammasome_cytokine	M2	4	4	-0.158356250	0.417469368	-0.525872000	0.431566000
inflammasome_cytokine	M2	6	4	-0.107762500	0.646099036	-0.834748000	0.716707000
inflammasome_cytokine	M2	8	4	-0.084750500	0.401524515	-0.446652000	0.345065000
inflammasome_cytokine	M2	10	4	-0.143363250	0.581101893	-0.607110000	0.705831000
inflammasome_cytokine	dendritic_cell	2	4	0.465674500	0.455004760	0.171163000	1.130464000
inflammasome_cytokine	dendritic_cell	4	4	0.215418500	0.453610057	-0.168972000	0.865006000
inflammasome_cytokine	dendritic_cell	6	4	-0.079716000	0.297325720	-0.504461000	0.183718000
inflammasome_cytokine	dendritic_cell	8	4	-0.279280500	0.096315607	-0.386202000	-0.180883000
inflammasome_cytokine	dendritic_cell	10	4	-0.276766500	0.260057406	-0.504476000	0.089919000
inflammasome_cytokine	osteoclast	2	4	0.287075500	0.351804487	-0.140547000	0.581203000
inflammasome_cytokine	osteoclast	4	4	-0.434903000	0.292620719	-0.614171000	0.002584000
inflammasome_cytokine	osteoclast	6	4	-0.394253250	0.591666934	-0.931803000	0.339301000
inflammasome_cytokine	osteoclast	8	4	-0.653235000	0.454403064	-1.203694000	-0.189436000
inflammasome_cytokine	osteoclast	10	4	-0.577523000	0.265906006	-0.876695000	-0.272852000
resolution_efferocytosis	M1	2	4	-0.442151250	0.532154404	-1.206428000	0.010639000
resolution_efferocytosis	M1	4	4	0.122172500	0.616548720	-0.689921000	0.787707000
resolution_efferocytosis	M1	6	4	0.713398750	0.372639462	0.419980000	1.205789000
resolution_efferocytosis	M1	8	4	0.868219000	0.370364184	0.370421000	1.209643000
resolution_efferocytosis	M1	10	4	1.128242750	0.278776249	0.883967000	1.519506000
resolution_efferocytosis	M2	2	4	-0.270095500	0.250617774	-0.519503000	0.075646000
resolution_efferocytosis	M2	4	4	0.012101000	0.497520936	-0.429178000	0.682650000
resolution_efferocytosis	M2	6	4	0.224227750	0.332150107	-0.206806000	0.574742000
resolution_efferocytosis	M2	8	4	0.080368750	0.298012224	-0.297051000	0.417349000
resolution_efferocytosis	M2	10	4	0.221427500	0.381089224	-0.322148000	0.501005000
resolution_efferocytosis	dendritic_cell	2	4	-0.855661000	0.837147217	-1.762655000	0.071853000
resolution_efferocytosis	dendritic_cell	4	4	-0.649625000	0.164385516	-0.816945000	-0.424289000
resolution_efferocytosis	dendritic_cell	6	4	-0.405072250	0.507663759	-1.106142000	0.023145000
resolution_efferocytosis	dendritic_cell	8	4	-0.078752750	0.521335925	-0.590644000	0.556146000
resolution_efferocytosis	dendritic_cell	10	4	-0.276676250	0.499849889	-0.821280000	0.384626000
resolution_efferocytosis	osteoclast	2	4	-0.249193250	0.334787162	-0.494679000	0.240245000
resolution_efferocytosis	osteoclast	4	4	0.096942000	0.146779516	-0.086734000	0.272530000
resolution_efferocytosis	osteoclast	6	4	0.155955000	0.059615623	0.076523000	0.201798000
resolution_efferocytosis	osteoclast	8	4	0.274452750	0.068784436	0.214156000	0.337276000
resolution_efferocytosis	osteoclast	10	4	0.013496750	0.300030736	-0.434221000	0.196852000
monocyte_to_macrophage_differentiation	M1	2	4	-0.032618500	0.301061758	-0.462040000	0.238706000
monocyte_to_macrophage_differentiation	M1	4	4	0.219645500	0.051728556	0.173650000	0.287144000
monocyte_to_macrophage_differentiation	M1	6	4	0.325976250	0.217398601	0.099717000	0.620488000
monocyte_to_macrophage_differentiation	M1	8	4	0.288497500	0.105710841	0.136779000	0.370932000
monocyte_to_macrophage_differentiation	M1	10	4	0.300878750	0.108272541	0.199674000	0.401109000
monocyte_to_macrophage_differentiation	M2	2	4	0.123961500	0.722371029	-0.932912000	0.700933000
monocyte_to_macrophage_differentiation	M2	4	4	0.300391000	0.260567945	0.101132000	0.664028000
monocyte_to_macrophage_differentiation	M2	6	4	0.193839000	0.202336683	-0.096716000	0.373305000
monocyte_to_macrophage_differentiation	M2	8	4	0.127397000	0.383440597	-0.402018000	0.472818000
monocyte_to_macrophage_differentiation	M2	10	4	0.269269750	0.171511155	0.050113000	0.409427000
monocyte_to_macrophage_differentiation	dendritic_cell	2	4	-0.193484000	0.170494877	-0.407919000	-0.008137000
monocyte_to_macrophage_differentiation	dendritic_cell	4	4	-0.254107500	0.167603998	-0.433987000	-0.085058000
monocyte_to_macrophage_differentiation	dendritic_cell	6	4	-0.298203000	0.206518427	-0.587921000	-0.139007000
monocyte_to_macrophage_differentiation	dendritic_cell	8	4	-0.303794000	0.380607018	-0.663011000	0.223358000
monocyte_to_macrophage_differentiation	dendritic_cell	10	4	-0.283156000	0.275429486	-0.649151000	0.002332000
monocyte_to_macrophage_differentiation	osteoclast	2	4	0.160066750	0.266189564	-0.227414000	0.378603000
monocyte_to_macrophage_differentiation	osteoclast	4	4	-0.153150000	0.255599926	-0.493300000	0.125801000
monocyte_to_macrophage_differentiation	osteoclast	6	4	-0.235870250	0.199149962	-0.422317000	0.018317000
monocyte_to_macrophage_differentiation	osteoclast	8	4	-0.266843000	0.181809283	-0.509508000	-0.114458000
monocyte_to_macrophage_differentiation	osteoclast	10	4	-0.060665750	0.166894885	-0.231158000	0.098515000
proteostasis_er_stress	M1	2	4	0.459262000	0.713248677	-0.310509000	1.412474000
proteostasis_er_stress	M1	4	4	-0.190252250	0.151033084	-0.356176000	-0.019610000
proteostasis_er_stress	M1	6	4	-0.414097000	0.202514905	-0.592856000	-0.127142000
proteostasis_er_stress	M1	8	4	-0.913091000	0.325077684	-1.283736000	-0.568311000
proteostasis_er_stress	M1	10	4	-0.864956750	0.526154568	-1.613128000	-0.453994000
proteostasis_er_stress	M2	2	4	0.411264250	0.530535365	-0.061589000	1.122230000
proteostasis_er_stress	M2	4	4	0.147879250	0.303705055	-0.090209000	0.550177000
proteostasis_er_stress	M2	6	4	0.050464250	0.407771595	-0.423327000	0.401957000
proteostasis_er_stress	M2	8	4	-0.050984000	0.357598601	-0.455719000	0.378127000
proteostasis_er_stress	M2	10	4	-0.217146500	0.125079124	-0.323003000	-0.062702000
proteostasis_er_stress	dendritic_cell	2	4	0.616728500	0.691611792	0.121241000	1.632576000
proteostasis_er_stress	dendritic_cell	4	4	0.336922250	0.480487257	0.017084000	1.041291000
proteostasis_er_stress	dendritic_cell	6	4	0.309596000	0.246021762	-0.033382000	0.543980000
proteostasis_er_stress	dendritic_cell	8	4	0.281587500	0.178329251	0.047944000	0.470509000
proteostasis_er_stress	dendritic_cell	10	4	0.250995500	0.377288796	-0.170321000	0.668786000
proteostasis_er_stress	osteoclast	2	4	0.013964250	0.360513807	-0.334996000	0.517561000
proteostasis_er_stress	osteoclast	4	4	0.093644000	0.332734114	-0.198577000	0.492556000
proteostasis_er_stress	osteoclast	6	4	0.171781500	0.499001848	-0.201268000	0.863649000
proteostasis_er_stress	osteoclast	8	4	0.285631750	0.620482844	-0.377727000	0.909474000
proteostasis_er_stress	osteoclast	10	4	0.305148500	0.537483356	-0.285875000	0.958273000
