## Supplementary Data 2 for "Longitudinal proteomic module profiles vary across human monocyte differentiation and polarization conditions": Figure1_coverage.tsv

module	n_expected_proteins	n_expected_proteins_with_any_used_feature	n_assay_features_used	shared_expected_proteins	eligible_fraction	dataset
glycolysis_ppp	10	8	9	none	0.800000	PXD016245
mitochondrial_oxphos	11	10	10	none	0.909091	PXD016245
lipid_foam_cell	9	6	6	APOE	0.666667	PXD016245
redox_ros	9	8	8	none	0.888889	PXD016245
inflammasome_cytokine	9	4	4	none	0.444444	PXD016245
resolution_efferocytosis	6	3	3	APOE	0.500000	PXD016245
monocyte_to_macrophage_differentiation	12	7	7	none	0.583333	PXD016245
proteostasis_er_stress	10	7	8	none	0.700000	PXD016245
