## Supplementary Data 2 for "Longitudinal proteomic module profiles vary across human monocyte differentiation and polarization conditions": Figure1_design.tsv

phenotype	timepoint	n_observations	n_source_blocks	dataset
M1	2	4	4	PXD016245
M1	4	4	4	PXD016245
M1	6	4	4	PXD016245
M1	8	4	4	PXD016245
M1	10	4	4	PXD016245
M2	2	4	4	PXD016245
M2	4	4	4	PXD016245
M2	6	4	4	PXD016245
M2	8	4	4	PXD016245
M2	10	4	4	PXD016245
dendritic_cell	2	4	4	PXD016245
dendritic_cell	4	4	4	PXD016245
dendritic_cell	6	4	4	PXD016245
dendritic_cell	8	4	4	PXD016245
dendritic_cell	10	4	4	PXD016245
osteoclast	2	4	4	PXD016245
osteoclast	4	4	4	PXD016245
osteoclast	6	4	4	PXD016245
osteoclast	8	4	4	PXD016245
osteoclast	10	4	4	PXD016245
