## Supplementary Data 2 for "Longitudinal proteomic module profiles vary across human monocyte differentiation and polarization conditions": Figure2_means_and_observed_range.tsv

module	phenotype	timepoint	mean_score	min_score	max_score	n_source_blocks
glycolysis_ppp	M1	2	-0.846760	-1.320992	-0.578618	4
glycolysis_ppp	M1	4	0.067147	-0.063557	0.320657	4
glycolysis_ppp	M1	6	0.317983	0.178963	0.371941	4
glycolysis_ppp	M1	8	0.375897	0.178904	0.486057	4
glycolysis_ppp	M1	10	0.364391	0.154709	0.464262	4
glycolysis_ppp	M2	2	-1.342742	-2.559192	-0.703970	4
glycolysis_ppp	M2	4	-0.386713	-0.568004	-0.101939	4
glycolysis_ppp	M2	6	0.057010	-0.241240	0.339462	4
glycolysis_ppp	M2	8	0.169255	-0.145175	0.570316	4
glycolysis_ppp	M2	10	0.224307	0.001732	0.434560	4
glycolysis_ppp	dendritic_cell	2	-0.864943	-1.795954	-0.259276	4
glycolysis_ppp	dendritic_cell	4	-0.020805	-0.349546	0.479039	4
glycolysis_ppp	dendritic_cell	6	0.251849	-0.079948	0.839040	4
glycolysis_ppp	dendritic_cell	8	0.265745	-0.034637	0.604802	4
glycolysis_ppp	dendritic_cell	10	0.286955	0.135252	0.357077	4
glycolysis_ppp	osteoclast	2	-0.825799	-1.084563	-0.580213	4
glycolysis_ppp	osteoclast	4	-0.069727	-0.455003	0.439490	4
glycolysis_ppp	osteoclast	6	0.443437	0.295071	0.727176	4
glycolysis_ppp	osteoclast	8	0.757796	0.417482	0.948315	4
glycolysis_ppp	osteoclast	10	1.167805	0.600971	1.545309	4
mitochondrial_oxphos	M1	2	0.255584	-0.428421	1.130318	4
mitochondrial_oxphos	M1	4	-0.681465	-0.848907	-0.517718	4
mitochondrial_oxphos	M1	6	-0.442287	-0.740131	-0.279773	4
mitochondrial_oxphos	M1	8	0.314014	0.218679	0.424465	4
mitochondrial_oxphos	M1	10	0.846491	0.711617	0.965387	4
mitochondrial_oxphos	M2	2	0.129504	-0.674786	1.379026	4
mitochondrial_oxphos	M2	4	-1.179791	-1.415020	-0.798412	4
mitochondrial_oxphos	M2	6	-0.660426	-1.008284	-0.213942	4
mitochondrial_oxphos	M2	8	-0.481826	-0.851624	-0.040847	4
mitochondrial_oxphos	M2	10	-0.098933	-0.194308	0.056877	4
mitochondrial_oxphos	dendritic_cell	2	0.260723	-0.126887	1.207304	4
mitochondrial_oxphos	dendritic_cell	4	0.246794	-0.113373	0.833008	4
mitochondrial_oxphos	dendritic_cell	6	0.339137	0.104999	0.829847	4
mitochondrial_oxphos	dendritic_cell	8	0.678110	0.343207	0.993905	4
mitochondrial_oxphos	dendritic_cell	10	1.065012	0.519146	2.039409	4
mitochondrial_oxphos	osteoclast	2	-0.101595	-1.063827	0.906186	4
mitochondrial_oxphos	osteoclast	4	-0.910505	-1.213685	-0.733571	4
mitochondrial_oxphos	osteoclast	6	-0.324404	-0.380559	-0.179895	4
mitochondrial_oxphos	osteoclast	8	0.235137	0.043726	0.377388	4
mitochondrial_oxphos	osteoclast	10	0.906331	0.352099	1.360807	4
lipid_foam_cell	M1	2	-0.266987	-0.960613	0.173035	4
lipid_foam_cell	M1	4	-0.365575	-0.707526	-0.103126	4
lipid_foam_cell	M1	6	-0.000538	-0.159375	0.238537	4
lipid_foam_cell	M1	8	-0.046179	-0.329415	0.160492	4
lipid_foam_cell	M1	10	-0.149760	-0.334683	0.084356	4
lipid_foam_cell	M2	2	-0.327015	-0.767649	-0.028043	4
lipid_foam_cell	M2	4	0.025185	-0.156326	0.482392	4
lipid_foam_cell	M2	6	0.248490	-0.318395	0.646874	4
lipid_foam_cell	M2	8	0.401343	-0.166540	0.661524	4
lipid_foam_cell	M2	10	0.270984	-0.045833	0.470923	4
lipid_foam_cell	dendritic_cell	2	-0.137866	-0.538665	0.070087	4
lipid_foam_cell	dendritic_cell	4	-0.490792	-0.924926	-0.308865	4
lipid_foam_cell	dendritic_cell	6	-0.045047	-0.538305	0.304651	4
lipid_foam_cell	dendritic_cell	8	0.345055	0.157144	0.696189	4
lipid_foam_cell	dendritic_cell	10	0.241192	-0.034445	0.404696	4
lipid_foam_cell	osteoclast	2	-0.228776	-0.617196	0.054630	4
lipid_foam_cell	osteoclast	4	0.276768	-0.076291	0.572369	4
lipid_foam_cell	osteoclast	6	0.192753	-0.021492	0.339801	4
lipid_foam_cell	osteoclast	8	0.319522	0.151534	0.457928	4
lipid_foam_cell	osteoclast	10	0.168129	-0.084352	0.451278	4
redox_ros	M1	2	0.359483	0.226339	0.473362	4
redox_ros	M1	4	0.269963	0.127024	0.439400	4
redox_ros	M1	6	0.257661	0.029244	0.353602	4
redox_ros	M1	8	0.065160	-0.122313	0.256517	4
redox_ros	M1	10	-0.050463	-0.245357	0.066051	4
redox_ros	M2	2	0.228136	0.045669	0.405459	4
redox_ros	M2	4	0.137626	-0.056422	0.238285	4
redox_ros	M2	6	0.149766	-0.064085	0.264974	4
redox_ros	M2	8	0.127580	0.008660	0.275377	4
redox_ros	M2	10	-0.126097	-0.342643	0.078746	4
redox_ros	dendritic_cell	2	0.210276	0.033928	0.376156	4
redox_ros	dendritic_cell	4	-0.207637	-0.328563	-0.094725	4
redox_ros	dendritic_cell	6	-0.464214	-0.717528	-0.270126	4
redox_ros	dendritic_cell	8	-0.587523	-0.849751	-0.392054	4
redox_ros	dendritic_cell	10	-0.664358	-1.218564	-0.396000	4
redox_ros	osteoclast	2	0.187654	0.053329	0.276694	4
redox_ros	osteoclast	4	0.226304	-0.150843	0.707975	4
redox_ros	osteoclast	6	-0.005426	-0.122394	0.254864	4
redox_ros	osteoclast	8	-0.084651	-0.217718	0.050522	4
redox_ros	osteoclast	10	-0.409639	-0.514298	-0.235055	4
inflammasome_cytokine	M1	2	0.483168	0.258389	0.895353	4
inflammasome_cytokine	M1	4	-0.084200	-0.344018	0.260991	4
inflammasome_cytokine	M1	6	0.059638	-0.433824	0.741054	4
inflammasome_cytokine	M1	8	0.229020	-0.179951	0.882897	4
inflammasome_cytokine	M1	10	0.254556	-0.547507	1.003967	4
inflammasome_cytokine	M2	2	0.325171	-0.005880	0.824688	4
inflammasome_cytokine	M2	4	-0.158356	-0.525872	0.431566	4
inflammasome_cytokine	M2	6	-0.107763	-0.834748	0.716707	4
inflammasome_cytokine	M2	8	-0.084750	-0.446652	0.345065	4
inflammasome_cytokine	M2	10	-0.143363	-0.607110	0.705831	4
inflammasome_cytokine	dendritic_cell	2	0.465674	0.171163	1.130464	4
inflammasome_cytokine	dendritic_cell	4	0.215419	-0.168972	0.865006	4
inflammasome_cytokine	dendritic_cell	6	-0.079716	-0.504461	0.183718	4
inflammasome_cytokine	dendritic_cell	8	-0.279280	-0.386202	-0.180883	4
inflammasome_cytokine	dendritic_cell	10	-0.276766	-0.504476	0.089919	4
inflammasome_cytokine	osteoclast	2	0.287076	-0.140547	0.581203	4
inflammasome_cytokine	osteoclast	4	-0.434903	-0.614171	0.002584	4
inflammasome_cytokine	osteoclast	6	-0.394253	-0.931803	0.339301	4
inflammasome_cytokine	osteoclast	8	-0.653235	-1.203694	-0.189436	4
inflammasome_cytokine	osteoclast	10	-0.577523	-0.876695	-0.272852	4
resolution_efferocytosis	M1	2	-0.442151	-1.206428	0.010639	4
resolution_efferocytosis	M1	4	0.122173	-0.689921	0.787707	4
resolution_efferocytosis	M1	6	0.713399	0.419980	1.205789	4
resolution_efferocytosis	M1	8	0.868219	0.370421	1.209643	4
resolution_efferocytosis	M1	10	1.128243	0.883967	1.519506	4
resolution_efferocytosis	M2	2	-0.270095	-0.519503	0.075646	4
resolution_efferocytosis	M2	4	0.012101	-0.429178	0.682650	4
resolution_efferocytosis	M2	6	0.224228	-0.206806	0.574742	4
resolution_efferocytosis	M2	8	0.080369	-0.297051	0.417349	4
resolution_efferocytosis	M2	10	0.221427	-0.322148	0.501005	4
resolution_efferocytosis	dendritic_cell	2	-0.855661	-1.762655	0.071853	4
resolution_efferocytosis	dendritic_cell	4	-0.649625	-0.816945	-0.424289	4
resolution_efferocytosis	dendritic_cell	6	-0.405072	-1.106142	0.023145	4
resolution_efferocytosis	dendritic_cell	8	-0.078753	-0.590644	0.556146	4
resolution_efferocytosis	dendritic_cell	10	-0.276676	-0.821280	0.384626	4
resolution_efferocytosis	osteoclast	2	-0.249193	-0.494679	0.240245	4
resolution_efferocytosis	osteoclast	4	0.096942	-0.086734	0.272530	4
resolution_efferocytosis	osteoclast	6	0.155955	0.076523	0.201798	4
resolution_efferocytosis	osteoclast	8	0.274453	0.214156	0.337276	4
resolution_efferocytosis	osteoclast	10	0.013497	-0.434221	0.196852	4
monocyte_to_macrophage_differentiation	M1	2	-0.032619	-0.462040	0.238706	4
monocyte_to_macrophage_differentiation	M1	4	0.219645	0.173650	0.287144	4
monocyte_to_macrophage_differentiation	M1	6	0.325976	0.099717	0.620488	4
monocyte_to_macrophage_differentiation	M1	8	0.288498	0.136779	0.370932	4
monocyte_to_macrophage_differentiation	M1	10	0.300879	0.199674	0.401109	4
monocyte_to_macrophage_differentiation	M2	2	0.123962	-0.932912	0.700933	4
monocyte_to_macrophage_differentiation	M2	4	0.300391	0.101132	0.664028	4
monocyte_to_macrophage_differentiation	M2	6	0.193839	-0.096716	0.373305	4
monocyte_to_macrophage_differentiation	M2	8	0.127397	-0.402018	0.472818	4
monocyte_to_macrophage_differentiation	M2	10	0.269270	0.050113	0.409427	4
monocyte_to_macrophage_differentiation	dendritic_cell	2	-0.193484	-0.407919	-0.008137	4
monocyte_to_macrophage_differentiation	dendritic_cell	4	-0.254107	-0.433987	-0.085058	4
monocyte_to_macrophage_differentiation	dendritic_cell	6	-0.298203	-0.587921	-0.139007	4
monocyte_to_macrophage_differentiation	dendritic_cell	8	-0.303794	-0.663011	0.223358	4
monocyte_to_macrophage_differentiation	dendritic_cell	10	-0.283156	-0.649151	0.002332	4
monocyte_to_macrophage_differentiation	osteoclast	2	0.160067	-0.227414	0.378603	4
monocyte_to_macrophage_differentiation	osteoclast	4	-0.153150	-0.493300	0.125801	4
monocyte_to_macrophage_differentiation	osteoclast	6	-0.235870	-0.422317	0.018317	4
monocyte_to_macrophage_differentiation	osteoclast	8	-0.266843	-0.509508	-0.114458	4
monocyte_to_macrophage_differentiation	osteoclast	10	-0.060666	-0.231158	0.098515	4
proteostasis_er_stress	M1	2	0.459262	-0.310509	1.412474	4
proteostasis_er_stress	M1	4	-0.190252	-0.356176	-0.019610	4
proteostasis_er_stress	M1	6	-0.414097	-0.592856	-0.127142	4
proteostasis_er_stress	M1	8	-0.913091	-1.283736	-0.568311	4
proteostasis_er_stress	M1	10	-0.864957	-1.613128	-0.453994	4
proteostasis_er_stress	M2	2	0.411264	-0.061589	1.122230	4
proteostasis_er_stress	M2	4	0.147879	-0.090209	0.550177	4
proteostasis_er_stress	M2	6	0.050464	-0.423327	0.401957	4
proteostasis_er_stress	M2	8	-0.050984	-0.455719	0.378127	4
proteostasis_er_stress	M2	10	-0.217146	-0.323003	-0.062702	4
proteostasis_er_stress	dendritic_cell	2	0.616729	0.121241	1.632576	4
proteostasis_er_stress	dendritic_cell	4	0.336922	0.017084	1.041291	4
proteostasis_er_stress	dendritic_cell	6	0.309596	-0.033382	0.543980	4
proteostasis_er_stress	dendritic_cell	8	0.281587	0.047944	0.470509	4
proteostasis_er_stress	dendritic_cell	10	0.250995	-0.170321	0.668786	4
proteostasis_er_stress	osteoclast	2	0.013964	-0.334996	0.517561	4
proteostasis_er_stress	osteoclast	4	0.093644	-0.198577	0.492556	4
proteostasis_er_stress	osteoclast	6	0.171782	-0.201268	0.863649	4
proteostasis_er_stress	osteoclast	8	0.285632	-0.377727	0.909474	4
proteostasis_er_stress	osteoclast	10	0.305148	-0.285875	0.958273	4
