## Supplementary Data 2 for "Longitudinal proteomic module profiles vary across human monocyte differentiation and polarization conditions": Figure3_day_specific.tsv

timepoint	df_block	df_resid	F	p	q_bh	delta_R2	role	n_observations	n_source_blocks
2	3	9	1.503224	0.103600	0.103600	0.122569	per_day_BH_family	16	4
4	3	9	7.542594	0.000200	0.000333	0.551451	per_day_BH_family	16	4
6	3	9	5.065515	0.001700	0.002125	0.480102	per_day_BH_family	16	4
8	3	9	8.872380	0.000200	0.000333	0.610152	per_day_BH_family	16	4
10	3	9	7.615108	0.000200	0.000333	0.614912	day10_secondary_terminal_time_sensitivity	16	4
