## Supplementary Data 2 for "Longitudinal proteomic module profiles vary across human monocyte differentiation and polarization conditions": Figure3_primary_and_donor_omissions.tsv

analysis	source_blocks_retained	n_observations	F	p	delta_R2	df_block
All four blocks	4	80	4.257567	0.000200	0.313663	15
Omit source A	3	60	2.980036	0.002000	0.316772	15
Omit source B	3	60	5.089541	0.002000	0.389790	15
Omit source C	3	60	3.146770	0.002000	0.324852	15
Omit source P	3	60	2.946285	0.002000	0.315012	15
