## Supplementary Data 2 for "Longitudinal proteomic module profiles vary across human monocyte differentiation and polarization conditions": SHA256SUMS.tsv

path	size_bytes	sha256
DESCRIPTIVE_DAY10_MINUS_DAY2.tsv	2879	8ea81b207a987c40299df44942114331d91166c934d13b5304b45802a23b5ad1
DESCRIPTIVE_MODULE_TRAJECTORIES.tsv	13490	431800934a60ed4920da17de1b4fb4c2c0f755987fd21073941cef1983744631
Figure1_coverage.tsv	568	ffe26e6ca2b4db21344ae9bb6d6da4a6a7d92f6318ad98049c3f4b1795c80f85
Figure1_design.tsv	564	bc34e3a8627fd228142ae3452e9efecd8bc6c6bdb713a5273fca0572d837f050
Figure2_donor_scores.tsv	81356	123daf12f8724501a801de728689ea1cce5f005427425d9262f6ee36ceb6d207
Figure2_means_and_observed_range.tsv	10151	c2d4a5d43e92dad2e744377ec29ce98263af31cb4d8986f8c4176e66d8837155
Figure3_day_specific.tsv	438	70da6f2a1f773398ae7e9a1a63e7ea9af5e8fd4f1ffac1c019d484a776ced40e
Figure3_primary_and_donor_omissions.tsv	322	c8dd95377fdd0d272189945530bc8e6c153f86f9c28e532ab65df0e4d0ab1507
Figure4_module_associations.tsv	851	97629b71e23a26c94ce3851ceae22ce95f3624715fb6add7ca145581d0ea80fe
Figure4_module_omissions.tsv	924	f04e824caa2f4d0e78a3383c5ab22ae8fbac58da59ec5eb03d839fd91e7d6189
Figure4_scaling.tsv	129	fe590027c5e98fa46d96a61c457eeb14338e97580e9c4a7f1570ba48faee8682
README.md	867	198603e53b00a9ecd45c971fc900b691884b1139a238845cb56fd65c1080b5f7
