## Supplementary Data 3 - Reproducibility for "Longitudinal proteomic module profiles vary across human monocyte differentiation and polarization conditions": PXD016245_time_aware_analysis_input.tsv

sample_id	sample_column	donor_id	phenotype	timepoint	glycolysis_ppp	mitochondrial_oxphos	lipid_foam_cell	redox_ros	inflammasome_cytokine	resolution_efferocytosis	monocyte_to_macrophage_differentiation	proteostasis_er_stress
A_M1_2	LFQ intensity A_M1_2	A	M1	2	-0.672405	-0.428421	0.063299	0.376703	0.270001	-1.206428	0.019997	-0.310509
A_M1_4	LFQ intensity A_M1_4	A	M1	4	-0.021623	-0.570603	-0.397814	0.127024	-0.127609	0.312125	0.287144	-0.019610
A_M1_6	LFQ intensity A_M1_6	A	M1	6	0.371941	-0.314369	-0.125943	0.305977	0.158821	1.205789	0.620488	-0.506180
A_M1_8	LFQ intensity A_M1_8	A	M1	8	0.486057	0.218679	0.116373	0.131587	0.147431	1.209643	0.297544	-0.568311
A_M1_10	LFQ intensity A_M1_10	A	M1	10	0.464262	0.711617	0.084356	0.012976	0.191232	1.519506	0.401109	-0.546335
A_M2_2	LFQ intensity A_M2_2	A	M2	2	-0.981293	-0.264076	-0.161146	0.045669	0.111415	-0.350250	0.378559	-0.061589
A_M2_4	LFQ intensity A_M2_4	A	M2	4	-0.568004	-1.287290	0.482392	-0.056422	-0.182860	0.682650	0.122701	0.215271
A_M2_6	LFQ intensity A_M2_6	A	M2	6	-0.078164	-0.850958	0.646874	-0.064085	-0.296723	0.362158	-0.096716	0.379316
A_M2_8	LFQ intensity A_M2_8	A	M2	8	0.570316	-0.438525	0.557498	0.008660	-0.446652	-0.297051	0.108585	0.069844
A_M2_10	LFQ intensity A_M2_10	A	M2	10	0.196197	-0.141465	0.394488	-0.176736	-0.607110	0.236804	0.409427	-0.323003
A_DC_2	LFQ intensity A_DC_2	A	dendritic_cell	2	-0.954989	0.046970	-0.047141	0.222114	0.389744	-1.762655	-0.122166	0.121241
A_DC_4	LFQ intensity A_DC_4	A	dendritic_cell	4	-0.175537	-0.087640	-0.344344	-0.328563	-0.168972	-0.816945	-0.085058	0.245256
A_DC_6	LFQ intensity A_DC_6	A	dendritic_cell	6	-0.079948	0.104999	0.304651	-0.270126	-0.504461	0.023145	-0.139007	0.324434
A_DC_8	LFQ intensity A_DC_8	A	dendritic_cell	8	0.604802	0.343207	0.696189	-0.392054	-0.386202	0.556146	0.223358	0.470509
A_DC_10	LFQ intensity A_DC_10	A	dendritic_cell	10	0.346554	0.519146	0.340590	-0.519918	-0.287422	-0.401458	0.002332	0.668786
A_Osteo_2	LFQ intensity A_Osteo_2	A	osteoclast	2	-0.580213	-0.480455	-0.238859	0.053329	-0.140547	-0.428953	0.378603	-0.334996
A_Osteo_4	LFQ intensity A_Osteo_4	A	osteoclast	4	-0.025972	-0.801842	0.572369	-0.150843	-0.614171	0.272530	-0.139952	0.242685
A_Osteo_6	LFQ intensity A_Osteo_6	A	osteoclast	6	0.445528	-0.359380	0.281120	-0.122394	-0.811582	0.201798	-0.362784	-0.185541
A_Osteo_8	LFQ intensity A_Osteo_8	A	osteoclast	8	0.897156	0.359047	0.457928	-0.098457	-1.203694	0.337276	-0.302267	0.708498
A_Osteo_10	LFQ intensity A_Osteo_10	A	osteoclast	10	1.491338	1.360807	0.254517	-0.415504	-0.876695	0.168495	0.098515	0.484878
B_M1_2	LFQ intensity B_M1_2	B	M1	2	-1.320992	1.130318	-0.343667	0.226339	0.895353	-0.363593	-0.462040	1.412474
B_M1_4	LFQ intensity B_M1_4	B	M1	4	0.033111	-0.788630	-0.103126	0.232001	-0.344018	-0.689921	0.173650	-0.356176
B_M1_6	LFQ intensity B_M1_6	B	M1	6	0.371513	-0.434876	0.044629	0.029244	-0.433824	0.429193	0.099717	-0.592856
B_M1_8	LFQ intensity B_M1_8	B	M1	8	0.456210	0.231345	-0.132166	-0.122313	-0.179951	0.370421	0.136779	-1.283736
B_M1_10	LFQ intensity B_M1_10	B	M1	10	0.154709	0.817771	-0.133331	-0.245357	-0.547507	0.883967	0.199674	-1.613128
B_M2_2	LFQ intensity B_M2_2	B	M2	2	-2.559192	1.379026	-0.767649	0.405459	0.824688	-0.286275	-0.932912	1.122230
B_M2_4	LFQ intensity B_M2_4	B	M2	4	-0.101939	-1.218441	-0.123415	0.138857	-0.525872	-0.429178	0.101132	-0.083722
B_M2_6	LFQ intensity B_M2_6	B	M2	6	0.207981	-0.568520	0.316949	0.142919	-0.834748	-0.206806	0.246240	-0.156089
B_M2_8	LFQ intensity B_M2_8	B	M2	8	0.029209	-0.851624	0.661524	0.083286	-0.406497	0.031253	-0.402018	-0.455719
B_M2_10	LFQ intensity B_M2_10	B	M2	10	0.264740	-0.194308	0.470923	-0.342643	-0.300300	0.470049	0.050113	-0.168313
B_DC_2	LFQ intensity B_DC_2	B	dendritic_cell	2	-1.795954	1.207304	-0.538665	0.376156	1.130464	0.071853	-0.235714	1.632576
B_DC_4	LFQ intensity B_DC_4	B	dendritic_cell	4	-0.349546	0.833008	-0.308865	-0.206354	0.161565	-0.696134	-0.356582	1.041291
B_DC_6	LFQ intensity B_DC_6	B	dendritic_cell	6	0.155354	0.829847	0.034379	-0.446275	-0.033639	-0.443395	-0.304187	0.403352
B_DC_8	LFQ intensity B_DC_8	B	dendritic_cell	8	0.387314	0.942386	0.249914	-0.849751	-0.180883	-0.407351	-0.305427	0.258543
B_DC_10	LFQ intensity B_DC_10	B	dendritic_cell	10	0.357077	0.856679	-0.034445	-0.522952	-0.405087	-0.821280	-0.309565	0.446379
B_Osteo_2	LFQ intensity B_Osteo_2	B	osteoclast	2	-1.084563	0.906186	-0.617196	0.276694	0.138165	-0.313386	-0.227414	0.517561
B_Osteo_4	LFQ intensity B_Osteo_4	B	osteoclast	4	-0.237422	-0.892922	0.285603	0.194482	-0.566275	-0.086734	-0.493300	-0.198577
B_Osteo_6	LFQ intensity B_Osteo_6	B	osteoclast	6	0.295071	-0.179895	0.339801	-0.060526	-0.931803	0.076523	-0.422317	-0.201268
B_Osteo_8	LFQ intensity B_Osteo_8	B	osteoclast	8	0.417482	0.043726	0.378530	-0.217718	-0.830786	0.330671	-0.509508	-0.377727
B_Osteo_10	LFQ intensity B_Osteo_10	B	osteoclast	10	0.600971	0.352099	0.451278	-0.514298	-0.702286	0.122861	-0.231158	-0.285875
C_M1_2	LFQ intensity C_M1_2	C	M1	2	-0.815024	0.454282	-0.960613	0.361529	0.258389	0.010639	0.072863	0.431515
C_M1_4	LFQ intensity C_M1_4	C	M1	4	0.320657	-0.517718	-0.707526	0.439400	-0.126164	0.078779	0.232608	-0.269333
C_M1_6	LFQ intensity C_M1_6	C	M1	6	0.178963	-0.740131	0.238537	0.341819	-0.227499	0.419980	0.319480	-0.127142
C_M1_8	LFQ intensity C_M1_8	C	M1	8	0.382417	0.424465	-0.329415	-0.005150	0.065701	0.814290	0.348735	-1.073999
C_M1_10	LFQ intensity C_M1_10	C	M1	10	0.405663	0.891189	-0.334683	-0.035521	0.370531	0.985509	0.215111	-0.846370
C_M2_2	LFQ intensity C_M2_2	C	M2	2	-0.703970	0.077851	-0.028043	0.317519	-0.005880	-0.519503	0.349266	0.083651
C_M2_4	LFQ intensity C_M2_4	C	M2	4	-0.361896	-0.798412	-0.101912	0.238285	-0.356259	-0.292186	0.313703	-0.090209
C_M2_6	LFQ intensity C_M2_6	C	M2	6	0.339462	-0.213942	-0.318395	0.255256	-0.016286	0.574742	0.252527	-0.423327
C_M2_8	LFQ intensity C_M2_8	C	M2	8	0.222671	-0.040847	-0.166540	0.142998	0.169082	0.417349	0.330203	-0.196188
C_M2_10	LFQ intensity C_M2_10	C	M2	10	0.434560	0.056877	-0.045833	-0.063754	-0.371874	-0.322148	0.402188	-0.314568
C_DC_2	LFQ intensity C_DC_2	C	dendritic_cell	2	-0.259276	-0.126887	0.070087	0.208906	0.171163	-1.323805	-0.407919	0.461761
C_DC_4	LFQ intensity C_DC_4	C	dendritic_cell	4	0.479039	0.355182	-0.385033	-0.200905	0.004075	-0.424289	-0.433987	0.017084
C_DC_6	LFQ intensity C_DC_6	C	dendritic_cell	6	0.839040	0.284007	-0.538305	-0.717528	0.035518	-1.106142	-0.587921	-0.033382
C_DC_8	LFQ intensity C_DC_8	C	dendritic_cell	8	-0.034637	0.993905	0.157144	-0.697866	-0.332809	-0.590644	-0.663011	0.349354
C_DC_10	LFQ intensity C_DC_10	C	dendritic_cell	10	0.135252	2.039409	0.253926	-1.218564	-0.504476	-0.268593	-0.649151	0.059138
C_Osteo_2	LFQ intensity C_Osteo_2	C	osteoclast	2	-0.798833	0.231715	0.054630	0.163926	0.581203	-0.494679	0.258683	-0.027497
C_Osteo_4	LFQ intensity C_Osteo_4	C	osteoclast	4	0.439490	-0.733571	-0.076291	0.153604	-0.561750	0.096989	-0.105149	-0.162088
C_Osteo_6	LFQ intensity C_Osteo_6	C	osteoclast	6	0.305973	-0.380559	0.171585	-0.093647	-0.172929	0.143707	0.018317	0.210286
C_Osteo_8	LFQ intensity C_Osteo_8	C	osteoclast	8	0.768230	0.160387	0.290095	-0.072949	-0.389024	0.214156	-0.114458	-0.097718
C_Osteo_10	LFQ intensity C_Osteo_10	C	osteoclast	10	1.033602	0.741088	0.051072	-0.473699	-0.458259	0.196852	0.065596	0.063318
P_M1_2	LFQ intensity P_M1_2	P	M1	2	-0.578618	-0.133843	0.173035	0.473362	0.508929	-0.209223	0.238706	0.303568
P_M1_4	LFQ intensity P_M1_4	P	M1	4	-0.063557	-0.848907	-0.253835	0.281427	0.260991	0.787707	0.185180	-0.115890
P_M1_6	LFQ intensity P_M1_6	P	M1	6	0.349516	-0.279773	-0.159375	0.353602	0.741054	0.798633	0.264220	-0.430210
P_M1_8	LFQ intensity P_M1_8	P	M1	8	0.178904	0.381565	0.160492	0.256517	0.882897	1.078522	0.370932	-0.726318
P_M1_10	LFQ intensity P_M1_10	P	M1	10	0.432929	0.965387	-0.215381	0.066051	1.003967	1.123989	0.387621	-0.453994
P_M2_2	LFQ intensity P_M2_2	P	M2	2	-1.126513	-0.674786	-0.351221	0.143898	0.370462	0.075646	0.700933	0.500765
P_M2_4	LFQ intensity P_M2_4	P	M2	4	-0.515013	-1.415020	-0.156326	0.229785	0.431566	0.087118	0.664028	0.550177
P_M2_6	LFQ intensity P_M2_6	P	M2	6	-0.241240	-1.008284	0.348531	0.264974	0.716707	0.166817	0.373305	0.401957
P_M2_8	LFQ intensity P_M2_8	P	M2	8	-0.145175	-0.596307	0.552889	0.275377	0.345065	0.169924	0.472818	0.378127
P_M2_10	LFQ intensity P_M2_10	P	M2	10	0.001732	-0.116835	0.264357	0.078746	0.705831	0.501005	0.215351	-0.062702
P_DC_2	LFQ intensity P_DC_2	P	dendritic_cell	2	-0.449555	-0.084495	-0.035746	0.033928	0.171327	-0.408037	-0.008137	0.251336
P_DC_4	LFQ intensity P_DC_4	P	dendritic_cell	4	-0.037177	-0.113373	-0.924926	-0.094725	0.865006	-0.661132	-0.140803	0.044058
P_DC_6	LFQ intensity P_DC_6	P	dendritic_cell	6	0.092950	0.137696	0.019088	-0.422929	0.183718	-0.093897	-0.161697	0.543980
P_DC_8	LFQ intensity P_DC_8	P	dendritic_cell	8	0.105501	0.432942	0.276973	-0.410420	-0.217228	0.126838	-0.470096	0.047944
P_DC_10	LFQ intensity P_DC_10	P	dendritic_cell	10	0.308937	0.844813	0.404696	-0.396000	0.089919	0.384626	-0.176240	-0.170321
P_Osteo_2	LFQ intensity P_Osteo_2	P	osteoclast	2	-0.839586	-1.063827	-0.113681	0.256667	0.569481	0.240245	0.230395	-0.099211
P_Osteo_4	LFQ intensity P_Osteo_4	P	osteoclast	4	-0.455003	-1.213685	0.325393	0.707975	0.002584	0.104983	0.125801	0.492556
P_Osteo_6	LFQ intensity P_Osteo_6	P	osteoclast	6	0.727176	-0.377781	-0.021492	0.254864	0.339301	0.201792	-0.176697	0.863649
P_Osteo_8	LFQ intensity P_Osteo_8	P	osteoclast	8	0.948315	0.377388	0.151534	0.050522	-0.189436	0.215708	-0.141139	0.909474
P_Osteo_10	LFQ intensity P_Osteo_10	P	osteoclast	10	1.545309	1.171331	-0.084352	-0.235055	-0.272852	-0.434221	-0.175616	0.958273
