## Supplementary Data 3 - Reproducibility for "Longitudinal proteomic module profiles vary across human monocyte differentiation and polarization conditions": HISTORICAL_RESULT_MANIFEST_SELECTED_ROWS.tsv

artifact	path	sha256_lf_normalized	size_bytes_lf	rows	columns	role	source_commit	frozen	notes	package_path
PXD016245_time_aware_analysis_input.tsv	reports/tables/PXD016245_time_aware_analysis_input.tsv	a6fe1012a7f2e26756376efa683945bcf59a53e2e7bb59725ef92cf1c1ecc21f	9651	80	13	sealed locked input	ff67ee8	true	LF-normalized (git-blob) hash; audited and frozen by A004	frozen/PXD016245_time_aware_analysis_input.tsv
PXD016245_STATE_SEPARATION_TIME_AWARE_PREREG.md	PXD016245_STATE_SEPARATION_TIME_AWARE_PREREG.md	ce2d30280a7619b1d7c7f74913d6d616e90819682f7025cfe3949038a0d15ef6	22242	NA	NA	sealed preregistration	ff67ee8	true	LF-normalized (git-blob) hash; audited and frozen by A004	provenance/PXD016245_STATE_SEPARATION_TIME_AWARE_PREREG.md
PXD016245_time_aware_permutation_registry.tsv	reports/tables/PXD016245_time_aware_permutation_registry.tsv	d5b250f09fbb782c7d3cca1b2b3cb319c3f3dd61c585af0ff098fc07b6c8dfb8	792065	9999	10	frozen 9999 permutations	ff67ee8	true	LF-normalized (git-blob) hash; audited and frozen by A004	frozen/PXD016245_time_aware_permutation_registry.tsv
PXD016245_time_aware_primary_result.tsv	reports/tables/PXD016245_time_aware_primary_result.tsv	7f37af52c1a249dd017a10d282bf05a8a304178e34f9b0e9001b2de9225dddf5	419	19	2	primary result	ff67ee8	true	LF-normalized (git-blob) hash; audited and frozen by A004	frozen/PXD016245_time_aware_primary_result.tsv
pxd016245_time_aware_execution.py	src/cosmos_myeloid/pxd016245_time_aware_execution.py	856419dd1a258500dbb3532a3d8d5c15e52c8cc35f91d4441623e1ad7a9ffe45	21550	NA	NA	execution module	ff67ee8	true	LF-normalized (git-blob) hash; audited and frozen by A004	historical_source/pxd016245_time_aware_execution.py
