## Supplementary Data 3 - Reproducibility for "Longitudinal proteomic module profiles vary across human monocyte differentiation and polarization conditions": SHA256SUMS.tsv

path	size_bytes	sha256
frozen/PXD016245_time_aware_analysis_input.tsv	9732	1fb757edd9bbb8e2354547ab733fc04a7888cad661b19e488a6e13c4664a8e66
frozen/PXD016245_time_aware_permutation_registry.tsv	792065	d5b250f09fbb782c7d3cca1b2b3cb319c3f3dd61c585af0ff098fc07b6c8dfb8
frozen/PXD016245_time_aware_primary_result.tsv	419	7f37af52c1a249dd017a10d282bf05a8a304178e34f9b0e9001b2de9225dddf5
historical_source/pxd016245_time_aware_audit.py	21648	ccc46c51ea9b7883bad0634a203c265d7ab046617736b45fa95de1eeddde4257
historical_source/pxd016245_time_aware_execution.py	21550	856419dd1a258500dbb3532a3d8d5c15e52c8cc35f91d4441623e1ad7a9ffe45
provenance/HISTORICAL_PREREGISTRY_ENTRY.txt	277	8d269a1e241a5fffa2037404ab34449d3395b5851ca9be768c0d9d5e977bfdb0
provenance/HISTORICAL_RESULT_MANIFEST_SELECTED_ROWS.tsv	1690	e1a080e75456412fb06752e21de00b9581b8412765c659bc97bbb4eb9a18e1ef
provenance/HISTORICAL_SOFTWARE_ENVIRONMENT.md	392	6b61363b256612c37b28d0c8da8343ea5146406d0fd694617043359e03de56aa
provenance/modules.yml	7122	d9186dcb4825742c95f7078b7fa161e162e56d446a9953cfe681f3c8db79e59c
provenance/PXD016245_STATE_SEPARATION_TIME_AWARE_PREREG.md	22242	ce2d30280a7619b1d7c7f74913d6d616e90819682f7025cfe3949038a0d15ef6
provenance/REVISION_VERIFICATION_ENVIRONMENT.json	308	10573c6e57adc8b0efef16908d12461b5d038df5afe1fa90b200fe54f87d79ec
provenance/SOURCE_PATHS.json	1224	07e9dbd776a1718d2de5ea485fd83146170f310e707e84b9c0cd62bf423f2fa9
README.md	5193	61934ea624dc40345261902d1c14ac3059a83628dd7a5ec185b19ff077084155
requirements.txt	29	4832aea9f164dd349e62409b8eddc4114dbdc3e95dbd8f494190817a9f316567
verify_frozen_results.py	11929	103d593c9f8906ac8e2fc734767e423e5339bf3a27fb931a905055da039ac265
DATA_DESIGN_CORRECTION.md	5868	eb379910675a470034246b3ab476f03905e30fe55f3b76893a676e2308f95aa7
